# Resistome, Virulome, Mobilome, And Biosynthetic Gene Clusters Adaptations of *Acinetobacter Baumannii* Mexican Strains Across the Pre- and of the COVID-19 Period: Insights from Whole-Genome Sequencing

**DOI:** 10.64898/2026.03.22.712163

**Authors:** Moisés A. Alejo, Miriam Sarahi Lozano Gamboa, Brian Muñoz Gomez, Karla G. Hernández Magro Gil, Rodolfo García-Contreras, Rachel J. Whitaker, Anastasio Palacios Marmolejo, Corina-Diana Ceapă

**Affiliations:** Microbiology Laboratory, Department of Chemistry of Natural Products, Institute of Chemistry, National Autonomous University of Mexico (UNAM), Mexico; Laboratorio Estatal de Salud Pública del Estado de Aguascalientes (LESP), México / Escuela de Medicina Universidad Cuauhtémoc Plantel Aguascalientes; Departamento de Microbiología y Parasitología, Facultad de Medicina, Universidad Nacional Autónoma de México, Ciudad de México, México; Carl R. Woese Institute for Genomic Biology, University of Illinois Urbana-Champaign, Urbana, Illinois, USA; Department of Microbiology, University of Illinois Urbana-Champaign, Urbana, Illinois, USA

**Keywords:** antimicrobial resistance AMR), genomic surveillance, healthcare associated infections (HAI), horizontal gene transfer (HGT), whole genome sequencing (WGS) analysis

## Abstract

**Background:** *Acinetobacter baumannii* is a critical multidrug-resistant pathogen whose genomic landscape in Mexico has been reshaped by the COVID-19 pandemic. While global studies have highlighted distinctive sequence type distributions, systematic analyses in Mexico remain limited.

**Methods:** We analyzed 194 genomes, including 47 newly sequenced post-COVID isolates (MIQ), alongside 147 publicly available genomes (HPG). Whole-genome sequencing was combined with phylogenetic reconstruction, resistome and virulome profiling based on gene presence and absence, mobilome analysis, and biosynthetic gene cluster (BGC) characterization.

**Results:** Two major clades dominated by Oxford STs 758, 208, 417, and 369 were identified. Resistome profiling uncovered 128 distinct resistome profiles (combinations of genes) and 44 emerging antimicrobial resistance genes (ARGs), with an increased number of resistance genes in the strains obtained during the pandemic. Virulome analysis revealed enrichment of metabolic adaptation genes (*argG*, *carA*, *ilvC*) in MIQ strains. Mobilome profiling demonstrated enrichment of ISAbA1 and ISAbA3 elements, known to mobilize carbapenemase genes. BGC analysis showed conserved siderophores involved in virulence, alongside diversification of the secondary metabolite repertoires in MIQ genomes. Additional observations included geographic mixing of clades across Jalisco, Aguascalientes, and Mexico City and referral bias toward carbapenemase-positive isolates.

**Conclusion:** The genomic landscape of *A. baumannii* in Mexico has diversified post-COVID, with evidence of inter-regional transmission, referral bias, virulome expansion, mobilome-driven ARG dissemination, and metabolic adaptation. These findings underscore the urgent need for coordinated genomic surveillance, functional and clinical validation of adaptation signals, and regionally integrated infection control strategies to mitigate resistance trajectories.

**Graphical abstract:** Integrative genomic profiling of *A. baumannii* isolates from Mexico. Workflow summarizing the analysis of 194 genomes (147 historic public genomes, 47 novel MIQ strains). Clinical isolates were identified by MALDI Biotyper and tested with BD Phoenix™ M50. Whole genome sequencing enabled phylogenetic and MLST analyses, resistome and virulome profiling, mobilome characterization, and BGC identification using BIGSCAPE and antiSMASH. Outputs include phylogenetic clustering, resistance/virulence gene distributions, and biosynthetic potential across Mexican regions.
