## Supplementary Table 1 for "Resistome, Virulome, Mobilome, And Biosynthetic Gene Clusters Adaptations of *Acinetobacter Baumannii* Mexican Strains Across the Pre- and of the COVID-19 Period: Insights from Whole-Genome Sequencing"

### Sheet: Metadata
Reference	ID GenBank	Genome name used	Date	Hospital	State	ST Pasteur	ST Oxford	Patient age (Years)	COVID-19 Test	Comorbidity status	Sample source	COVID-19 Vaccine Administratio	Last patient Status
GenBank	GCA_051418335	MIQ.90B	2023	ISSEA Hospital General Tercer Milenio-Laboratorio Estatal de Salud Publica de Aguascalientes	Aguascalientes	-	369	38	0	Tuberculosis	Bronchial aspirate	NA	NA
GenBank	GCA_053609785	MIQ.PAB8	2021	ISSEA Hospital General Tercer Milenio-Laboratorio Estatal de Salud Publica de Aguascalientes	Aguascalientes	-	-	32	Positive	Diabetes / Tuberculosis	Bronchial secretion	No	Influenza-like illness (ILI) / Intubated
GenBank	GCA_051418315	MIQ.L01_49	2021	ISSEA Hospital General Tercer Milenio-Laboratorio Estatal de Salud Publica de Aguascalientes	Aguascalientes	156	758	71	Negative	Smoking	Bronchial secretion	No	Death
GenBank	GCA_051419015	MIQ.L03_121	2021	ISSEA Hospital General Tercer Milenio-Laboratorio Estatal de Salud Publica de Aguascalientes	Aguascalientes	156	758	NA	NA	NA	NA	NA	NA
GenBank	GCA_051418635	MIQ.L04_117	2021	ISSEA Hospital General Tercer Milenio-Laboratorio Estatal de Salud Publica de Aguascalientes	Aguascalientes	156	758	0	0	0	Bronchial secretion	NA	NA
GenBank	GCA_051418575	MIQ.PAB18	2021	ISSEA Hospital General Tercer Milenio-Laboratorio Estatal de Salud Publica de Aguascalientes	Aguascalientes	156	1054	80	Negative	Hypertension	Bronchial secretion	No	Death
GenBank	GCA_051418535	MIQ.PAB37	2021	ISSEA Hospital General Tercer Milenio-Laboratorio Estatal de Salud Publica de Aguascalientes	Aguascalientes	156	758	0	0	0	Bronchial secretion	NA	NA
GenBank	GCA_051418415	MIQ.PAB6	2021	ISSEA Hospital General Tercer Milenio-Laboratorio Estatal de Salud Publica de Aguascalientes	Aguascalientes	156	758	1955	Positive	Diabetes / Hypertension / Chronic kidney failure	Bronchial secretion	No	Transferred out / Intubated
GenBank	GCA_051418955	MIQ.PABPL15	2021	ISSEA Hospital General Tercer Milenio-Laboratorio Estatal de Salud Publica de Aguascalientes	Aguascalientes	57	-	19 days	Negative	0	Bronchial secretion	No	Death
GenBank	GCA_051419095	MIQ.101B	2023	ISSEA Hospital General Tercer Milenio-Laboratorio Estatal de Salud Publica de Aguascalientes	Aguascalientes	2	369	76	Negative	Smoking	Bronchial aspirate	NA	Death
GenBank	GCA_051418435	MIQ.147B	2023	ISSEA Hospital General Tercer Milenio-Laboratorio Estatal de Salud Publica de Aguascalientes	Aguascalientes	2	369	29	0	0	Bronchial aspirate	NA	NA
GenBank	GCA_053453125	MIQ.L01_38	2021	ISSEA Hospital General Tercer Milenio-Laboratorio Estatal de Salud Publica de Aguascalientes	Aguascalientes	2	208	46	Negative	0	Bronchial aspirate	ASTRAZENECA 2 DOSIS	Death
GenBank	GCA_051418235	MIQ.L01_65	2022	ISSEA Hospital General Tercer Milenio-Laboratorio Estatal de Salud Publica de Aguascalientes	Aguascalientes	2	208	58	Positive	Hypertension / Other	Bronchial aspirate	No	Severe Acute Respiratory Infection (SARI)
GenBank	GCA_051419055	MIQ.L01_67	2021	ISSEA Hospital General Tercer Milenio-Laboratorio Estatal de Salud Publica de Aguascalientes	Aguascalientes	2	208	27	Negative	Other condition	Wound secretion	No	Discharged
GenBank	GCA_051418155	MIQ.L01_68	2022	ISSEA Hospital General Tercer Milenio-Laboratorio Estatal de Salud Publica de Aguascalientes	Aguascalientes	2	-	33	Positive	Hypertension / Chronic kidney failure	Bronchial aspirate	No	Severe Acute Respiratory Infection (SARI)
GenBank	GCA_051418195	MIQ.L01_69	2022	ISSEA Hospital General Tercer Milenio-Laboratorio Estatal de Salud Publica de Aguascalientes	Aguascalientes	2	208	59	0	0	Bronchial aspirate	NA	NA
GenBank	GCA_053453165	MIQ.L01_70	2022	ISSEA Hospital General Tercer Milenio-Laboratorio Estatal de Salud Publica de Aguascalientes	Aguascalientes	2	473	62	0	0	Blood	NA	NA
GenBank	GCA_053453185	MIQ.L01_71	2022	ISSEA Hospital General Tercer Milenio-Laboratorio Estatal de Salud Publica de Aguascalientes	Aguascalientes	2	208	71	0	0	Bronchial aspirate	NA	NA
GenBank	GCA_051418815	MIQ.L01_72	2022	ISSEA Hospital General Tercer Milenio-Laboratorio Estatal de Salud Publica de Aguascalientes	Aguascalientes	2	208	68	Negative	0	Urine	NA	NA
GenBank	GCA_053453105	MIQ.L01_73	2022	ISSEA Hospital General Tercer Milenio-Laboratorio Estatal de Salud Publica de Aguascalientes	Aguascalientes	2	208	58	Positive	Hypertension / Other	Bronchial aspirate	No	Severe Acute Respiratory Infection (SARI)
GenBank	GCA_053453145	MIQ.L01_74	2022	ISSEA Hospital General Tercer Milenio-Laboratorio Estatal de Salud Publica de Aguascalientes	Aguascalientes	2	473	55	0	0	Gastrocnemius muscle surgical secretion	NA	NA
GenBank	GCA_053453205	MIQ.L01_75	2022	ISSEA Hospital General Tercer Milenio-Laboratorio Estatal de Salud Publica de Aguascalientes	Aguascalientes	2	208	58	Positive	Hypertension / Other	Bronchial aspirate	No	Severe Acute Respiratory Infection (SARI)
GenBank	GCA_051418995	MIQ.L01_77	2021	ISSEA Hospital General Tercer Milenio-Laboratorio Estatal de Salud Publica de Aguascalientes	Aguascalientes	2	208	28	Negative	0	Bronchial secretion	No	Death
GenBank	GCA_051418655	MIQ.L03_100	2022	ISSEA Hospital General Tercer Milenio-Laboratorio Estatal de Salud Publica de Aguascalientes	Aguascalientes	2	208	61	0	0	Bronchial aspirate	NA	NA
GenBank	GCA_051418485	MIQ.L03_102	2021	ISSEA Hospital General Tercer Milenio-Laboratorio Estatal de Salud Publica de Aguascalientes	Aguascalientes	2	208	83	0	0	Bronchial secretion	NA	NA
GenBank	GCA_051418775	MIQ.L03_124	2022	ISSEA Hospital General Tercer Milenio-Laboratorio Estatal de Salud Publica de Aguascalientes	Aguascalientes	2	208	64	Negative	Diabetes / Hypertension	Bronchial aspirate	No	Severe Acute Respiratory Infection (SARI)
GenBank	GCA_051419035	MIQ.L03_128	2021	ISSEA Hospital General Tercer Milenio-Laboratorio Estatal de Salud Publica de Aguascalientes	Aguascalientes	2	208	1948	Negative	Hypertension	Bronchial aspirate	No	Transferred
GenBank	GCA_051418975	MIQ.L03_66		ISSEA Hospital General Tercer Milenio-Laboratorio Estatal de Salud Publica de Aguascalientes	Aguascalientes	2	208	63	Negative	Hypertension / Smoking	Bronchial aspirate	No	Severe Acute Respiratory Infection (SARI)
GenBank	GCA_051418175	MIQ.L03_92	2022	ISSEA Hospital General Tercer Milenio-Laboratorio Estatal de Salud Publica de Aguascalientes	Aguascalientes	2	473	49	0	0	Tracheobronchial secretion	NA	NA
GenBank	GCA_051418555	MIQ.L03_99	2022	ISSEA Hospital General Tercer Milenio-Laboratorio Estatal de Salud Publica de Aguascalientes	Aguascalientes	2	208	50	Positive	Obesity	Bronchial aspirate	ASTRAZENECA 1 DOSIS	Severe Acute Respiratory Infection (SARI)
GenBank	GCA_051418255	MIQ.MIP2	2021	ISSEA Hospital General Tercer Milenio-Laboratorio Estatal de Salud Publica de Aguascalientes	Aguascalientes	2	208	72	Positive	Diabetes / Hypertension / Chronic kidney failure	Bronchial secretion	No	Death
GenBank	GCA_051418915	MIQ.PAB11	2021	ISSEA Hospital General Tercer Milenio-Laboratorio Estatal de Salud Publica de Aguascalientes	Aguascalientes	2	473	18	0	0	Bronchial secretion	NA	NA
GenBank	GCA_051418375	MIQ.PAB22	2021	ISSEA Hospital General Tercer Milenio-Laboratorio Estatal de Salud Publica de Aguascalientes	Aguascalientes	2	473	0	0	0	0	NA	NA
GenBank	GCA_053609805	MIQ.PAB41	2021	ISSEA Hospital General Tercer Milenio-Laboratorio Estatal de Salud Publica de Aguascalientes	Aguascalientes	2	473	71	Positive	0	Tracheobronchial aspirate	No	Severe Acute Respiratory Infection (SARI)
GenBank	GCA_053609765	MIQ.PABPL16	2021	ISSEA Hospital General Tercer Milenio-Laboratorio Estatal de Salud Publica de Aguascalientes	Aguascalientes	2	369	NA	NA	NA	NA	NA	NA
GenBank	GCF_003522845	Ab-s.9102	40333	Hospital General de Tijuana	Baja California	1	417	NA	NA	NA	NA	NA	NA
GenBank	GCF_003522785	Ab-s.10042	40643	Hospital de Torreon	Coahuila	2	369	NA	NA	NA	NA	NA	NA
GenBank	GCA_051418735	MIQ.5HS	2023	ambiental, soil	Estado de Mexico	2	369	NA	NA	NA	NA	NA	NA
GenBank	GCA_051418475	MIQ.G11	2023	ambiental, soil	Estado de Mexico	2	369	NA	NA	NA	NA	NA	NA
GenBank	GCF_003522705	Ab-s.10324	41122	Hospital General de Acapulco	Guerrero	10	208	NA	NA	NA	NA	NA	NA
GenBank	GCF_003522665	Ab-s.9201	41487	Hospital Central de Guadalajara	Jalisco	422	417	NA	NA	NA	NA	NA	NA
GenBank	GCF_026935825	Ab-s.075-16.HCG	42479	Hospital Civil de Guadalajara	Jalisco	156	369	NA	NA	NA	NA	NA	NA
GenBank	GCF_026929695	Ab-s.298-03	39838	Hospital Civil de Guadalajara	Jalisco	156	417	NA	NA	NA	NA	NA	NA
GenBank	GCF_026935835	Ab-s.500-03	40820	Hospital Civil de Guadalajara	Jalisco	156	417	NA	NA	NA	NA	NA	NA
GenBank	GCF_030549745	Ab-s.Aba/79 HCG 2016	42375	Hospital Civil de Guadalajara	Jalisco	156	758	NA	NA	NA	NA	NA	NA
GenBank	GCF_021174965	Ab-s.HCG0108-10	39448	Hospital Civil de Guadalajara	Jalisco	2	758	NA	NA	NA	NA	NA	NA
GenBank	GCF_021174465	Ab-s.HCG0109-36	39814	Hospital Civil de Guadalajara	Jalisco	2	758	NA	NA	NA	NA	NA	NA
GenBank	GCF_021174425	Ab-s.HCG0109-37	39816	Hospital Civil de Guadalajara	Jalisco	2	758	NA	NA	NA	NA	NA	NA
GenBank	GCF_021174395	Ab-s.HCG0109-38	39823	Hospital Civil de Guadalajara	Jalisco	2	758	NA	NA	NA	NA	NA	NA
GenBank	GCF_021174435	Ab-s.HCG0109-39	39825	Hospital Civil de Guadalajara	Jalisco	2	758	NA	NA	NA	NA	NA	NA
GenBank	GCF_021174385	Ab-s.HCG0109-40	39828	Hospital Civil de Guadalajara	Jalisco	2	1321	NA	NA	NA	NA	NA	NA
GenBank	GCF_021174365	Ab-s.HCG0109-41	39828	Hospital Civil de Guadalajara	Jalisco	2	758	NA	NA	NA	NA	NA	NA
GenBank	GCF_021174345	Ab-s.HCG0109-42	39832	Hospital Civil de Guadalajara	Jalisco	2	758	NA	NA	NA	NA	NA	NA
GenBank	GCF_021174325	Ab-s.HCG0209-44	39848	Hospital Civil de Guadalajara	Jalisco	2	758	NA	NA	NA	NA	NA	NA
GenBank	GCF_021174295	Ab-s.HCG0209-45	39864	Hospital Civil de Guadalajara	Jalisco	2	758	NA	NA	NA	NA	NA	NA
GenBank	GCF_021173925	Ab-s.HCG0216-65	42412	Hospital Civil de Guadalajara	Jalisco	2	758	NA	NA	NA	NA	NA	NA
GenBank	GCF_021173725	Ab-s.HCG0216-66	42417	Hospital Civil de Guadalajara	Jalisco	2	417	NA	NA	NA	NA	NA	NA
GenBank	GCF_021173805	Ab-s.HCG0216-67	42420	Hospital Civil de Guadalajara	Jalisco	2	490	NA	NA	NA	NA	NA	NA
GenBank	GCF_021173645	Ab-s.HCG0216-81	42424	Hospital Civil de Guadalajara	Jalisco	2	227	NA	NA	NA	NA	NA	NA
GenBank	GCF_021175145	Ab-s.HCG0307-1	39205	Hospital Civil de Guadalajara	Jalisco	2	208	NA	NA	NA	NA	NA	NA
GenBank	GCF_021174245	Ab-s.HCG0309-46	39881	Hospital Civil de Guadalajara	Jalisco	2	758	NA	NA	NA	NA	NA	NA
GenBank	GCF_021174285	Ab-s.HCG0309-47	39900	Hospital Civil de Guadalajara	Jalisco	2	231	NA	NA	NA	NA	NA	NA
GenBank	GCF_021173285	Ab-s.HCG0316-68	42435	Hospital Civil de Guadalajara	Jalisco	2	934	NA	NA	NA	NA	NA	NA
GenBank	GCF_021174265	Ab-s.HCG0409-48	39914	Hospital Civil de Guadalajara	Jalisco	2	1091	NA	NA	NA	NA	NA	NA
GenBank	GCF_021174225	Ab-s.HCG0509-49	39941	Hospital Civil de Guadalajara	Jalisco	2	758	NA	NA	NA	NA	NA	NA
GenBank	GCF_021174165	Ab-s.HCG0511-53	40689	Hospital Civil de Guadalajara	Jalisco	2	758	NA	NA	NA	NA	NA	NA
GenBank	GCF_021173765	Ab-s.HCG0516-70	42506	Hospital Civil de Guadalajara	Jalisco	2	1091	NA	NA	NA	NA	NA	NA
GenBank	GCF_021173775	Ab-s.HCG0516-71	42502	Hospital Civil de Guadalajara	Jalisco	2	758	NA	NA	NA	NA	NA	NA
GenBank	GCF_021174125	Ab-s.HCG0611-54	40697	Hospital Civil de Guadalajara	Jalisco	2	758	NA	NA	NA	NA	NA	NA
GenBank	GCF_021173625	Ab-s.HCG0616-72	42541	Hospital Civil de Guadalajara	Jalisco	2	758	NA	NA	NA	NA	NA	NA
GenBank	GCF_021174945	Ab-s.HCG0708-13	39655	Hospital Civil de Guadalajara	Jalisco	2	369	NA	NA	NA	NA	NA	NA
GenBank	GCF_021174895	Ab-s.HCG0708-14	39660	Hospital Civil de Guadalajara	Jalisco	2	369	NA	NA	NA	NA	NA	NA
GenBank	GCF_021174205	Ab-s.HCG0709-50	40022	Hospital Civil de Guadalajara	Jalisco	2	473	NA	NA	NA	NA	NA	NA
GenBank	GCF_021173815	Ab-s.HCG0716-73	42565	Hospital Civil de Guadalajara	Jalisco	2	208	NA	NA	NA	NA	NA	NA
GenBank	GCF_021175125	Ab-s.HCG0807-2	39321	Hospital Civil de Guadalajara	Jalisco	2	369	NA	NA	NA	NA	NA	NA
GenBank	GCF_021174875	Ab-s.HCG0808-15	39662	Hospital Civil de Guadalajara	Jalisco	2	758	NA	NA	NA	NA	NA	NA
GenBank	GCF_021174865	Ab-s.HCG0808-16	39670	Hospital Civil de Guadalajara	Jalisco	2	758	NA	NA	NA	NA	NA	NA
GenBank	GCF_021174795	Ab-s.HCG0808-17	39665	Hospital Civil de Guadalajara	Jalisco	2	758	NA	NA	NA	NA	NA	NA
GenBank	GCF_021174765	Ab-s.HCG0808-18	39665	Hospital Civil de Guadalajara	Jalisco	2	758	NA	NA	NA	NA	NA	NA
GenBank	GCF_021174825	Ab-s.HCG0808-19	39671	Hospital Civil de Guadalajara	Jalisco	2	225	NA	NA	NA	NA	NA	NA
GenBank	GCF_021174775	Ab-s.HCG0808-20	39673	Hospital Civil de Guadalajara	Jalisco	2	758	NA	NA	NA	NA	NA	NA
GenBank	GCF_021174815	Ab-s.HCG0808-21	39685	Hospital Civil de Guadalajara	Jalisco	2	758	NA	NA	NA	NA	NA	NA
GenBank	GCF_021174745	Ab-s.HCG0808-22	39687	Hospital Civil de Guadalajara	Jalisco	2	758	NA	NA	NA	NA	NA	NA
GenBank	GCF_021174925	Ab-s.HCG0908-12	39709	Hospital Civil de Guadalajara	Jalisco	2	758	NA	NA	NA	NA	NA	NA
GenBank	GCF_021174665	Ab-s.HCG0908-23	39709	Hospital Civil de Guadalajara	Jalisco	2	208	NA	NA	NA	NA	NA	NA
GenBank	GCF_021174695	Ab-s.HCG0908-24	39710	Hospital Civil de Guadalajara	Jalisco	2	208	NA	NA	NA	NA	NA	NA
GenBank	GCF_021174685	Ab-s.HCG0908-25	39717	Hospital Civil de Guadalajara	Jalisco	2	758	NA	NA	NA	NA	NA	NA
GenBank	GCF_021174725	Ab-s.HCG0908-26	39719	Hospital Civil de Guadalajara	Jalisco	2	369	NA	NA	NA	NA	NA	NA
GenBank	GCF_021174585	Ab-s.HCG0908-27	39721	Hospital Civil de Guadalajara	Jalisco	2	758	NA	NA	NA	NA	NA	NA
GenBank	GCF_021174135	Ab-s.HCG0909-51	40081	Hospital Civil de Guadalajara	Jalisco	2	1054	NA	NA	NA	NA	NA	NA
GenBank	GCF_021174105	Ab-s.HCG0911-55	40791	Hospital Civil de Guadalajara	Jalisco	2	1942	NA	NA	NA	NA	NA	NA
GenBank	GCF_021174085	Ab-s.HCG0911-56	40793	Hospital Civil de Guadalajara	Jalisco	2	208	NA	NA	NA	NA	NA	NA
GenBank	GCF_021174025	Ab-s.HCG0911-57	40794	Hospital Civil de Guadalajara	Jalisco	2	-	NA	NA	NA	NA	NA	NA
GenBank	GCF_021174045	Ab-s.HCG0911-58	40794	Hospital Civil de Guadalajara	Jalisco	2	-	NA	NA	NA	NA	NA	NA
GenBank	GCF_021174055	Ab-s.HCG0911-59	40805	Hospital Civil de Guadalajara	Jalisco	2	690	NA	NA	NA	NA	NA	NA
GenBank	GCF_021173995	Ab-s.HCG0911-60	40806	Hospital Civil de Guadalajara	Jalisco	2	1091	NA	NA	NA	NA	NA	NA
GenBank	GCF_021173935	Ab-s.HCG0911-61	40807	Hospital Civil de Guadalajara	Jalisco	2	758	NA	NA	NA	NA	NA	NA
GenBank	GCF_021173945	Ab-s.HCG0911-62	40810	Hospital Civil de Guadalajara	Jalisco	2	208	NA	NA	NA	NA	NA	NA
GenBank	GCF_021174605	Ab-s.HCG1008-28	39748	Hospital Civil de Guadalajara	Jalisco	2	208	NA	NA	NA	NA	NA	NA
GenBank	GCF_021173985	Ab-s.HCG1011-64	40837	Hospital Civil de Guadalajara	Jalisco	2	417	NA	NA	NA	NA	NA	NA
GenBank	GCF_021173655	Ab-s.HCG1016-83	42650	Hospital Civil de Guadalajara	Jalisco	2	417	NA	NA	NA	NA	NA	NA
GenBank	GCF_021175075	Ab-s.HCG1107-3	39395	Hospital Civil de Guadalajara	Jalisco	2	417	NA	NA	NA	NA	NA	NA
GenBank	GCF_021175095	Ab-s.HCG1107-4	39413	Hospital Civil de Guadalajara	Jalisco	2	417	NA	NA	NA	NA	NA	NA
GenBank	GCF_021174645	Ab-s.HCG1108-29	39760	Hospital Civil de Guadalajara	Jalisco	2	417	NA	NA	NA	NA	NA	NA
GenBank	GCF_021174595	Ab-s.HCG1108-30	39760	Hospital Civil de Guadalajara	Jalisco	2	417	NA	NA	NA	NA	NA	NA
GenBank	GCF_021174565	Ab-s.HCG1108-31	39768	Hospital Civil de Guadalajara	Jalisco	2	417	NA	NA	NA	NA	NA	NA
GenBank	GCF_021174515	Ab-s.HCG1108-32	39771	Hospital Civil de Guadalajara	Jalisco	2	417	NA	NA	NA	NA	NA	NA
GenBank	GCF_021174505	Ab-s.HCG1108-33	39776	Hospital Civil de Guadalajara	Jalisco	2	417	NA	NA	NA	NA	NA	NA
GenBank	GCF_021174185	Ab-s.HCG1110-52	40493	Hospital Civil de Guadalajara	Jalisco	2	136	NA	NA	NA	NA	NA	NA
GenBank	GCF_021175065	Ab-s.HCG1207-5	39426	Hospital Civil de Guadalajara	Jalisco	2	136	NA	NA	NA	NA	NA	NA
GenBank	GCF_021175045	Ab-s.HCG1207-6	39435	Hospital Civil de Guadalajara	Jalisco	2	136	NA	NA	NA	NA	NA	NA
GenBank	GCF_021174985	Ab-s.HCG1207-7	39440	Hospital Civil de Guadalajara	Jalisco	2	136	NA	NA	NA	NA	NA	NA
GenBank	GCF_021175015	Ab-s.HCG1207-8	39441	Hospital Civil de Guadalajara	Jalisco	2	208	NA	NA	NA	NA	NA	NA
GenBank	GCF_021175005	Ab-s.HCG1207-9	39442	Hospital Civil de Guadalajara	Jalisco	2	417	NA	NA	NA	NA	NA	NA
GenBank	GCF_021174525	Ab-s.HCG1208-34	39788	Hospital Civil de Guadalajara	Jalisco	2	417	NA	NA	NA	NA	NA	NA
GenBank	GCF_021174485	Ab-s.HCG1208-35	39812	Hospital Civil de Guadalajara	Jalisco	2	136	NA	NA	NA	NA	NA	NA
GenBank	GCF_021173665	Ab-s.HCG1217-84	43075	Hospital Civil de Guadalajara	Jalisco	2	417	NA	NA	NA	NA	NA	NA
GenBank	GCF_021173305	Ab-s.HCG1217-85	43076	Hospital Civil de Guadalajara	Jalisco	2	417	NA	NA	NA	NA	NA	NA
GenBank	GCF_001922635	Ab-s.11502	2012	Instituto Nacional de Cancerologia Mexico	Mexico City	156	208	NA	NA	NA	NA	NA	NA
GenBank	GCF_001922425	Ab-s.11510	2012	Instituto Nacional de Cancerologia Mexico	Mexico City	156	208	NA	NA	NA	NA	NA	NA
GenBank	GCF_001922705	Ab-s.11536	2011	Instituto Nacional de Cancerologia Mexico	Mexico City	156	417	NA	NA	NA	NA	NA	NA
GenBank	GCF_001922695	Ab-s.11547	2013	Instituto Nacional de Cancerologia Mexico	Mexico City	156	208	NA	NA	NA	NA	NA	NA
GenBank	GCF_001922745	Ab-s.11551	2011	Instituto Nacional de Cancerologia Mexico	Mexico City	156	417	NA	NA	NA	NA	NA	NA
GenBank	GCF_001923005	Ab-s.11598	2011	Instituto Nacional de Cancerologia Mexico	Mexico City	156	369	NA	NA	NA	NA	NA	NA
GenBank	GCF_001922755	Ab-s.11606	2011	Instituto Nacional de Cancerologia Mexico	Mexico City	156	208	NA	NA	NA	NA	NA	NA
GenBank	GCF_001922685	Ab-s.4113	2013	Instituto Nacional de Cancerologia Mexico	Mexico City	156	208	NA	NA	NA	NA	NA	NA
GenBank	GCF_003977045	Ab-s.433H	42015	Hospital Infantil de Mexico Federico Gomez	Mexico City	156	417	NA	NA	NA	NA	NA	NA
GenBank	GCF_003976985	Ab-s.434H	42015	Hospital Infantil de Mexico Federico Gomez	Mexico City	156	417	NA	NA	NA	NA	NA	NA
GenBank	GCF_003977015	Ab-s.483H	42015	Hospital Infantil de Mexico Federico Gomez	Mexico City	156	417	NA	NA	NA	NA	NA	NA
GenBank	GCF_003345235	Ab-s.810CP	42015	Hospital Infantil de Mexico Federico Gomez	Mexico City	156	417	NA	NA	NA	NA	NA	NA
GenBank	GCF_004209075	Ab-s.A023	2011	Instituto Nacional de Rehabilitación	Mexico City	156	417	NA	NA	NA	NA	NA	NA
GenBank	GCA_004209215	Ab-s.A158	2012	Instituto Nacional de Rehabilitación	Mexico City	156	208	NA	NA	NA	NA	NA	NA
GenBank	GCF_003976955	Ab-s.A2	42016	Hospital Infantil de Mexico Federico Gomez	Mexico City	156	208	NA	NA	NA	NA	NA	NA
GenBank	GCF_004208995	Ab-s.A229	2013	Instituto Nacional de Rehabilitación	Mexico City	156	208	NA	NA	NA	NA	NA	NA
GenBank	GCF_004209005	Ab-s.A278	2013	Instituto Nacional de Rehabilitación	Mexico City	156	369	NA	NA	NA	NA	NA	NA
GenBank	GCF_004209035	Ab-s.A465	2014	Instituto Nacional de Rehabilitación	Mexico City	156	208	NA	NA	NA	NA	NA	NA
GenBank	GCF_004209225	Ab-s.A580	2015	Instituto Nacional de Rehabilitación	Mexico City	156	208	NA	NA	NA	NA	NA	NA
GenBank	GCF_004321595	Ab-s.Ab2159	2011	Instituto Nacional de Cancerologia Mexico	Mexico City	156	417	NA	NA	NA	NA	NA	NA
GenBank	GCF_004321575	Ab-s.Ab4197	2013	Instituto Nacional de Cancerologia Mexico	Mexico City	156	417	NA	NA	NA	NA	NA	NA
GenBank	GCF_004299615	Ab-s.Ab5013	2014	Instituto Nacional de Cancerologia Mexico	Mexico City	156	417	NA	NA	NA	NA	NA	NA
GenBank	GCF_004794205	Ab-s.Ab5038	NA	Instituto Nacional de Cancerologia Mexico	Mexico City	156	208	NA	NA	NA	NA	NA	NA
GenBank	GCF_030549715	Ab-s.Aba/77 ISSSTE 2015	42146	ISSSTE	Mexico City	156	-	NA	NA	NA	NA	NA	NA
GenBank	GCF_030548745	Ab-s.Aba/80 HGM 2016	42490	HGM	Mexico City	156	758	NA	NA	NA	NA	NA	NA
GenBank	GCF_004209025	Ab-s.H170	2013	Instituto Nacional de Rehabilitación	Mexico City	156	417	NA	NA	NA	NA	NA	NA
GenBank	GCF_004209205	Ab-s.H251	2014	Instituto Nacional de Rehabilitación	Mexico City	156	136	NA	NA	NA	NA	NA	NA
GenBank	GCA_031140665	Ab-s.SEDENA.11	2018	Escuela Militar de Graduados de Sanidad	Mexico City	156	758	NA	NA	NA	NA	NA	NA
GenBank	GCA_031140685	Ab-s.SEDENA.12	2018	Escuela Militar de Graduados de Sanidad	Mexico City	156	1054	NA	NA	NA	NA	NA	NA
GenBank	GCA_032217425	Ab-s.SEDENA.13	2018	Escuela Militar de Graduados de Sanidad	Mexico City	156	758	NA	NA	NA	NA	NA	NA
GenBank	GCA_032217445	Ab-s.SEDENA.14	2018	Escuela Militar de Graduados de Sanidad	Mexico City	156	758	NA	NA	NA	NA	NA	NA
GenBank	GCA_051418755	MIQ.AB564	2015	FM	Mexico City	156	758	NA	NA	NA	NA	NA	NA
GenBank	GCA_051419115	MIQ.L01_80	2015	FM	Mexico City	156	758	NA	NA	NA	NA	NA	NA
GenBank	GCA_051418695	MIQ.L01_81	2015	FM	Mexico City	156	758	NA	NA	NA	NA	NA	NA
GenBank	GCA_053453085	MIQ.L01_86	2015	FM	Mexico City	156	758	NA	NA	NA	NA	NA	NA
GenBank	GCA_051418395	MIQ.L03_103	2015	FM	Mexico City	156	758	NA	NA	NA	NA	NA	NA
GenBank	GCA_051418615	MIQ.L04_32	2015	FM	Mexico City	156	758	NA	NA	NA	NA	NA	NA
GenBank	GCA_051418715	MIQ.PAB552	2015	FM	Mexico City	156	758	NA	NA	NA	NA	NA	NA
GenBank	GCA_051418755	MIQ.PAB555	2015	FM	Mexico City	156	758	NA	NA	NA	NA	NA	NA
GenBank	GCF_001896005	Ab-s.AF-401	39995	not collected	Mexico City	79	208	NA	NA	NA	NA	NA	NA
GenBank	GCF_004209195	Ab-s.H008	2011	Instituto Nacional de Rehabilitación	Mexico City	25	417	NA	NA	NA	NA	NA	NA
GenBank	GCF_030549675	Ab-s.Aba/75 ISSSTE 2015	42107	ISSSTE	Mexico City	2	758	NA	NA	NA	NA	NA	NA
GenBank	GCF_030549685	Ab-s.Aba/76 ISSSTE 2015	42097	ISSSTE	Mexico City	2	473	NA	NA	NA	NA	NA	NA
GenBank	GCF_030549735	Ab-s.Aba/78 ISSSTE 2015	42181	ISSSTE	Mexico City	2	758	NA	NA	NA	NA	NA	NA
GenBank	GCF_004296275	Ab-s.H350	2015	Instituto Nacional de Rehabilitación	Mexico City	2	136	NA	NA	NA	NA	NA	NA
GenBank	GCA_016497705	Ab-s.SEDENA.1	43293	Escuela Militar de Graduados de Sanidad	Mexico City	2	369	NA	NA	NA	NA	NA	NA
GenBank	GCA_016497885	Ab-s.SEDENA.10	43415	Escuela Militar de Graduados de Sanidad	Mexico City	2	369	NA	NA	NA	NA	NA	NA
GenBank	GCA_016497725	Ab-s.SEDENA.2	43259	Escuela Militar de Graduados de Sanidad	Mexico City	2	369	NA	NA	NA	NA	NA	NA
GenBank	GCA_016497745	Ab-s.SEDENA.3	43237	Escuela Militar de Graduados de Sanidad	Mexico City	2	369	NA	NA	NA	NA	NA	NA
GenBank	GCA_016497765	Ab-s.SEDENA.4	43262	Escuela Militar de Graduados de Sanidad	Mexico City	2	208	NA	NA	NA	NA	NA	NA
GenBank	GCA_016497785	Ab-s.SEDENA.5	43236	Escuela Militar de Graduados de Sanidad	Mexico City	2	369	NA	NA	NA	NA	NA	NA
GenBank	GCA_016497805	Ab-s.SEDENA.6	43263	Escuela Militar de Graduados de Sanidad	Mexico City	2	369	NA	NA	NA	NA	NA	NA
GenBank	GCA_016497825	Ab-s.SEDENA.7	43326	Escuela Militar de Graduados de Sanidad	Mexico City	2	369	NA	NA	NA	NA	NA	NA
GenBank	GCA_016497845	Ab-s.SEDENA.8	43378	Escuela Militar de Graduados de Sanidad	Mexico City	2	369	NA	NA	NA	NA	NA	NA
GenBank	GCA_016497865	Ab-s.SEDENA.9	43355	Escuela Militar de Graduados de Sanidad	Mexico City	2	369	NA	NA	NA	NA	NA	NA
GenBank	GCA_051418595	MIQ.L01_83	2015	FM	Mexico City	2	208	NA	NA	NA	NA	NA	NA
GenBank	GCA_051418455	MIQ.PAB550	2015	FM	Mexico City	2	369	NA	NA	NA	NA	NA	NA
GenBank	GCF_001549575	Ab-s.MEX11594	40711	Instituto Nacional de Cancerologia Mexico	Mexico City	1	231	NA	NA	NA	NA	NA	NA
GenBank	GCA_016486105	Ab-s.AB1357	2014	NA	NA	318	417	NA	NA	NA	NA	NA	NA
GenBank	GCA_016487505	Ab-s.AB1310	2014	NA	NA	156	208	NA	NA	NA	NA	NA	NA
GenBank	GCA_016487785	Ab-s.AB1332	2014	NA	NA	156	208	NA	NA	NA	NA	NA	NA
GenBank	GCA_016485485	Ab-s.AB1333	2014	NA	NA	156	417	NA	NA	NA	NA	NA	NA
GenBank	GCA_016485585	Ab-s.AB1336	2014	NA	NA	156	417	NA	NA	NA	NA	NA	NA
GenBank	GCA_016486905	Ab-s.AB1238	2013	NA	NA	2	208	NA	NA	NA	NA	NA	NA
GenBank	GCA_016486785	Ab-s.AB1239	2013	NA	NA	2	208	NA	NA	NA	NA	NA	NA
GenBank	GCA_016609765	Ab-s.AB1261	2013	NA	NA	2	417	NA	NA	NA	NA	NA	NA
GenBank	GCA_016487105	Ab-s.AB1284	2014	NA	NA	2	369	NA	NA	NA	NA	NA	NA
GenBank	GCA_016487345	Ab-s.AB1293	2014	NA	NA	2	208	NA	NA	NA	NA	NA	NA
GenBank	GCF_030756475	Ab-s.ARC6644	2016	IHMA	NA	2	208	NA	NA	NA	NA	NA	NA
GenBank	GCF_003516005	Ab-s.7847	39566	Hospital Universitario de Nuevo Leon	Nuevo Leon	1544	417	NA	NA	NA	NA	NA	NA
GenBank	GCF_001636235	Ab-s.3207	39665	Hospital Universitario de Nuevo Leon	Nuevo Leon	422	417	NA	NA	NA	NA	NA	NA
GenBank	GCF_009497995	Ab-s.7835	39279	Hospital Universitario de Nuevo Leon	Nuevo Leon	422	417	NA	NA	NA	NA	NA	NA
GenBank	GCF_036879965	Ab-s.GN-102	44543	Tecnologico de Monterrey	Nuevo Leon	203	208	NA	NA	NA	NA	NA	NA
GenBank	GCF_036879865	Ab-s.GN-114	44558	Tecnologico de Monterrey	Nuevo Leon	193	208	NA	NA	NA	NA	NA	NA
GenBank	GCF_003431385	Ab-s.7804	38903	Hospital Universitario de Nuevo Leon	Nuevo Leon	25	417	NA	NA	NA	NA	NA	NA
GenBank	GCF_003522885	Ab-s.5845	40178	Hospital Ignacio Morones Prieto	San Luis Potosi	2	417	NA	NA	NA	NA	NA	NA
