## Supplementary Table 4 for "Resistome, Virulome, Mobilome, And Biosynthetic Gene Clusters Adaptations of *Acinetobacter Baumannii* Mexican Strains Across the Pre- and of the COVID-19 Period: Insights from Whole-Genome Sequencing"

### Sheet: Movilome_Data_VRprofile2
Genoma	ARG	seq ID	Replicon	ARG associated MGE type	MGE Detail	MGE Coords
Ab.Aba_75_ISSTE_2015	mph(E) / msr(E) / armA	accn|JAUPJZ010000043	Plasmid	IS/Tn	ISEc29	1149..6636
Ab.Aba_76_ISSTE_2015	mph(E) / msr(E) / armA	accn|JAUPJY010000043	Plasmid	IS/Tn	ISEc29	1151..6638
Ab.Aba_77_ISSTE_2015	sul2 / aac(6')-Ian / cmlB1	accn|JAUPJX010000052	Plasmid	IScluster/Tn	ISVsa3 / IS1006 / IS1006 / ISAba43	46..9593
Ab.Aba_78_ISSTE_2015	armA / sul1 / qacE / ant(3'')-Ia / catB8	accn|JAUPJW010000048	Plasmid	IS/Tn	ISEc35	210..7153
Ab.Aba_78_ISSTE_2015	blaTEM-1D	accn|JAUPJW010000062	Plasmid	IS/Tn	TnpR_Tn3	191..1635
Ab.Aba_79_HCG_2016.f	sul2	accn|JAUPJV010000075	Uncertain	IS/Tn	ISVsa3	46..2193
Ab.Aba_80_HGM_2016.f	sul2 / aac(6')-Ian / cmlB1	accn|JAUPJU010000041	Plasmid	IScluster/Tn	ISVsa3 / IS1006 / IS1006 / ISAba43	96..9595
Ab.Aba_80_HGM_2016.f	aph(3')-VIa	accn|JAUPJU010000009	Chromosome	IScluster/Tn	ISAba825 / ISAba125 / ISAba825 / ISAba125	114112..119126
Ab.S.298-03	cmlB1	accn|JAPHNY010000041	Plasmid	IS/Tn	ISAba43	7669..10132
Ab.S.298-03	sul2	accn|JAPHNY010000060	Uncertain	IS/Tn	ISVsa3	240..2387
Ab-HCG0108-10	mph(E) / msr(E) / armA / sul1 / qacE / ant(3'')-Ia / catB8	accn|JAGHPI010000033	Plasmid	IScluster/Tn	ISAba24 / ISEc29 / ISEc35	2076..15936
Ab-HCG0108-10	blaTEM-1D	accn|JAGHPI010000048	Plasmid	IS/Tn	TnpR_Tn3	241..1685
Ab-HCG0108-10	ant(3'')-Ih-aac(6')-IId / catB8 / aadA1 / qacE	accn|JAGHPI010000033	Plasmid	Integron	-	13944..16661
Ab-HCG0109-36	mph(E) / msr(E) / armA / sul1 / qacE / ant(3'')-Ia / catB8	accn|JAGHOJ010000039	Plasmid	IScluster/Tn	ISAba24 / ISEc29 / ISEc35	2076..15936
Ab-HCG0109-36	blaTEM-1D	accn|JAGHOJ010000059	Plasmid	IS/Tn	TnpR_Tn3	143..1587
Ab-HCG0109-37	mph(E) / msr(E) / armA / sul1 / qacE / ant(3'')-Ia / catB8	accn|JAGHOI010000041	Plasmid	IScluster/Tn	ISAba24 / ISEc29 / ISEc35	2076..15936
Ab-HCG0109-37	blaTEM-1D	accn|JAGHOI010000062	Plasmid	IS/Tn	TnpR_Tn3	241..1685
Ab-HCG0109-38	mph(E) / msr(E) / armA / sul1 / qacE / ant(3'')-Ia / catB8	accn|JAGHOH010000040	Plasmid	IScluster/Tn	ISAba24 / ISEc29 / ISEc35	2076..15936
Ab-HCG0109-38	blaTEM-1D	accn|JAGHOH010000062	Plasmid	IS/Tn	TnpR_Tn3	143..1587
Ab-HCG0109-39	armA / msr(E) / mph(E)	accn|JAGHOG010000040	Plasmid	IScluster/Tn	ISEc35 / ISEc29 / ISAba24	6859..13409
Ab-HCG0109-39	blaTEM-1D	accn|JAGHOG010000061	Plasmid	IS/Tn	TnpR_Tn3	241..1685
Ab-HCG0109-40	catB8 / ant(3'')-Ia / qacE / sul1 / armA / msr(E) / mph(E)	accn|JAGHOF010000035	Plasmid	IScluster/Tn	ISEc35 / ISEc29 / ISAba24	1752..15612
Ab-HCG0109-40	blaTEM-1D	accn|JAGHOF010000058	Plasmid	IS/Tn	TnpR_Tn3	143..1587
Ab-HCG0109-41	mph(E) / msr(E) / armA / sul1 / qacE / ant(3'')-Ia / catB8	accn|JAGHOE010000041	Plasmid	IScluster/Tn	ISAba24 / ISEc29 / ISEc35	2076..15936
Ab-HCG0109-41	blaTEM-1D	accn|JAGHOE010000064	Plasmid	IS/Tn	TnpR_Tn3	241..1685
Ab-HCG0109-42	catB8 / ant(3'')-Ia / qacE / sul1 / armA / msr(E) / mph(E)	accn|JAGHOD010000040	Plasmid	IScluster/Tn	ISEc35 / ISEc29 / ISAba24	1752..15612
Ab-HCG0109-42	blaTEM-1D	accn|JAGHOD010000062	Plasmid	IS/Tn	TnpR_Tn3	241..1685
Ab-HCG0109-42	ant(3'')-Ih-aac(6')-IId / catB8 / qacE / aadA1	accn|JAGHOD010000040	Plasmid	Integron	-	1027..3744
Ab-HCG0209-44	catB8 / ant(3'')-Ia / qacE / sul1 / armA / msr(E) / mph(E)	accn|JAGHOC010000042	Plasmid	IScluster/Tn	ISEc35 / ISEc29 / ISAba24	1752..15612
Ab-HCG0209-44	blaTEM-1D	accn|JAGHOC010000067	Plasmid	IS/Tn	TnpR_Tn3	143..1587
Ab-HCG0209-45	mph(E) / msr(E) / armA / sul1 / qacE / ant(3'')-Ia / catB8	accn|JAGHOB010000041	Plasmid	IScluster/Tn	ISAba24 / ISEc29 / ISEc35	2076..15936
Ab-HCG0209-45	blaTEM-1D	accn|JAGHOB010000063	Plasmid	IS/Tn	TnpR_Tn3	241..1685
Ab-HCG0216-65	aph(3')-VIa	accn|JAGHNI010000021	Plasmid	IScluster/Tn	ISAba125 / ISAba125	25768..29088
Ab-HCG0216-65	armA	accn|JAGHNI010000041	Plasmid	IS/Tn	ISEc35	6859..8695
Ab-HCG0216-66	aph(3')-VIa	accn|JAGHNH010000018	Plasmid	IScluster/Tn	ISAba125 / ISAba125	51719..55039
Ab-HCG0216-66	catB8 / ant(3'')-Ia / qacE / sul1 / armA	accn|JAGHNH010000038	Plasmid	IS/Tn	ISEc35	1752..8695
Ab-HCG0216-67	aph(3')-VIa	accn|JAGHNG010000020	Plasmid	IScluster/Tn	ISAba125 / ISAba125	25768..29088
Ab-HCG0216-67	armA / sul1 / qacE / ant(3'')-Ia / catB8	accn|JAGHNG010000038	Plasmid	IS/Tn	ISEc35	259..7202
Ab-HCG0216-81	armA / sul1 / qacE / ant(3'')-Ia / catB8	accn|JAGHNA010000043	Plasmid	IS/Tn	ISEc35	259..7202
Ab-HCG0307-1	catB8 / ant(3'')-Ia / qacE / sul1 / armA / msr(E) / mph(E)	accn|JAGHPR010000030	Plasmid	IScluster/Tn	ISEc35 / ISEc29 / ISAba24	1752..15612
Ab-HCG0307-1	blaTEM-1D	accn|JAGHPR010000042	Plasmid	IS/Tn	TnpR_Tn3	241..1685
Ab-HCG0309-46	mph(E) / msr(E) / armA / sul1 / qacE / ant(3'')-Ia / catB8	accn|JAGHOA010000043	Plasmid	IScluster/Tn	ISAba24 / ISEc29 / ISEc35	2076..15936
Ab-HCG0309-46	blaTEM-1D	accn|JAGHOA010000068	Plasmid	IS/Tn	TnpR_Tn3	143..1587
Ab-HCG0309-47	catB8 / ant(3'')-Ia / qacE / sul1 / armA / msr(E) / mph(E)	accn|JAGHNZ010000039	Plasmid	IScluster/Tn	ISEc35 / ISEc29 / ISAba24	1752..15612
Ab-HCG0309-47	blaTEM-1D	accn|JAGHNZ010000062	Plasmid	IS/Tn	TnpR_Tn3	241..1685
Ab-HCG0316-68	armA / sul1 / qacE / ant(3'')-Ia / catB8	accn|JAGHNF010000044	Plasmid	IS/Tn	ISEc35	260..7203
Ab-HCG0409-48	mph(E) / msr(E) / armA / sul1 / qacE / ant(3'')-Ia / catB8	accn|JAGHNY010000043	Plasmid	IScluster/Tn	ISAba24 / ISEc29 / ISEc35	2076..15936
Ab-HCG0409-48	blaTEM-1D	accn|JAGHNY010000069	Plasmid	IS/Tn	TnpR_Tn3	241..1685
Ab-HCG0509-49	catB8 / ant(3'')-Ia / qacE / sul1 / armA / msr(E) / mph(E)	accn|JAGHNX010000042	Plasmid	IScluster/Tn	ISEc35 / ISEc29 / ISAba24	1960..15820
Ab-HCG0509-49	blaTEM-1D	accn|JAGHNX010000070	Plasmid	IS/Tn	TnpR_Tn3	241..1685
Ab-HCG0509-49	qacE / catB8 / aadA1 / ant(3'')-Ih-aac(6')-IId	accn|JAGHNX010000042	Plasmid	Integron	-	174..3952
Ab-HCG0511-53	mph(E) / msr(E) / armA / sul1 / qacE / ant(3'')-Ia / catB8	accn|JAGHNT010000034	Plasmid	IScluster/Tn	ISAba24 / ISEc29 / ISEc35	2076..15936
Ab-HCG0511-53	blaTEM-1D	accn|JAGHNT010000053	Plasmid	IS/Tn	TnpR_Tn3	241..1685
Ab-HCG0516-70	aph(3')-VIa	accn|JAGHNE010000017	Plasmid	IScluster/Tn	ISAba125 / ISAba125	25768..29088
Ab-HCG0516-70	armA / sul1 / qacE / ant(3'')-Ia / catB8	accn|JAGHNE010000039	Plasmid	IS/Tn	ISEc35	260..7203
Ab-HCG0516-71	mph(E) / msr(E) / armA / sul1 / qacE / ant(3'')-Ia / catB8	accn|JAGHND010000030	Plasmid	IScluster/Tn	ISAba24 / ISEc29 / ISEc35	2076..15936
Ab-HCG0516-71	blaTEM-1D	accn|JAGHND010000040	Plasmid	IS/Tn	TnpR_Tn3	241..1685
Ab-HCG0611-54	mph(E) / msr(E) / armA / sul1 / qacE / ant(3'')-Ia / catB8	accn|JAGHNS010000031	Plasmid	IScluster/Tn	ISAba24 / ISEc29 / ISEc35	2076..15936
Ab-HCG0611-54	blaTEM-1D	accn|JAGHNS010000045	Plasmid	IS/Tn	TnpR_Tn3	241..1685
Ab-HCG0616-72	catB8 / ant(3'')-Ia / qacE / sul1 / armA / msr(E) / mph(E)	accn|JAGHNC010000035	Plasmid	IScluster/Tn	ISEc35 / ISEc29 / ISAba24	1752..15612
Ab-HCG0616-72	blaTEM-1D	accn|JAGHNC010000044	Plasmid	IS/Tn	TnpR_Tn3	143..1587
Ab-HCG0708-13	catB8 / qacE / sul1 / armA / msr(E) / mph(E)	accn|JAGHPG010000036	Plasmid	IScluster/Tn	ISEc35 / ISEc29 / ISAba24	1752..14756
Ab-HCG0708-13	blaTEM-1D	accn|JAGHPG010000048	Plasmid	IS/Tn	TnpR_Tn3	241..1685
Ab-HCG0708-14	mph(E) / msr(E) / armA / sul1 / qacE / ant(3'')-Ia / catB8	accn|JAGHPF010000033	Plasmid	IScluster/Tn	ISAba24 / ISEc29 / ISEc35	2075..15935
Ab-HCG0708-14	blaTEM-1D	accn|JAGHPF010000044	Plasmid	IS/Tn	TnpR_Tn3	143..1587
Ab-HCG0709-50	catB8 / ant(3'')-Ia / qacE / sul1 / armA / msr(E) / mph(E)	accn|JAGHNW010000042	Plasmid	IScluster/Tn	ISEc35 / ISEc29 / ISAba24	1752..15612
Ab-HCG0709-50	blaTEM-1D	accn|JAGHNW010000074	Plasmid	IS/Tn	TnpR_Tn3	143..1587
Ab-HCG0716-73	aph(3')-VIa	accn|JAGHNB010000030	Plasmid	IS/Tn	ISAba125	25768..27962
Ab-HCG0716-73	catB8 / ant(3'')-Ia / qacE / sul1 / armA	accn|JAGHNB010000040	Plasmid	IS/Tn	ISEc35	1752..8695
Ab-HCG0807-2	catB8 / ant(3'')-Ia / qacE / sul1 / armA / msr(E) / mph(E)	accn|JAGHPQ010000032	Plasmid	IScluster/Tn	ISEc35 / ISEc29 / ISAba24	1752..15612
Ab-HCG0807-2	blaTEM-1D	accn|JAGHPQ010000046	Plasmid	IS/Tn	TnpR_Tn3	241..1685
Ab-HCG0808-15	mph(E) / msr(E) / armA / sul1 / qacE / ant(3'')-Ia / catB8	accn|JAGHPE010000036	Plasmid	IScluster/Tn	ISAba24 / ISEc29 / ISEc35	2076..15936
Ab-HCG0808-15	blaTEM-1D	accn|JAGHPE010000059	Plasmid	IS/Tn	TnpR_Tn3	143..1587
Ab-HCG0808-16	mph(E) / msr(E) / armA / sul1 / qacE / ant(3'')-Ia / catB8	accn|JAGHPD010000039	Plasmid	IScluster/Tn	ISEc29 / ISEc35	729..12386
Ab-HCG0808-16	blaTEM-1D	accn|JAGHPD010000052	Plasmid	IS/Tn	TnpR_Tn3	241..1685
Ab-HCG0808-17	mph(E) / msr(E) / armA / sul1 / qacE / ant(3'')-Ia / catB8	accn|JAGHPC010000033	Plasmid	IScluster/Tn	ISAba24 / ISEc29 / ISEc35	2076..15936
Ab-HCG0808-17	blaTEM-1D	accn|JAGHPC010000047	Plasmid	IS/Tn	TnpR_Tn3	143..1587
Ab-HCG0808-17	ant(3'')-Ih-aac(6')-IId / catB8 / aadA1 / qacE	accn|JAGHPC010000033	Plasmid	Integron	-	13944..16661
Ab-HCG0808-18	mph(E) / msr(E) / armA / sul1 / qacE / ant(3'')-Ia / catB8	accn|JAGHPB010000038	Plasmid	IScluster/Tn	ISAba24 / ISEc29 / ISEc35	2076..15936
Ab-HCG0808-18	blaTEM-1D	accn|JAGHPB010000054	Plasmid	IS/Tn	TnpR_Tn3	143..1587
Ab-HCG0808-19	catB8 / qacE / sul1 / armA / msr(E) / mph(E)	accn|JAGHPA010000037	Plasmid	IScluster/Tn	ISEc35 / ISEc29 / ISAba24	1752..14756
Ab-HCG0808-19	blaTEM-1D	accn|JAGHPA010000045	Plasmid	IS/Tn	TnpR_Tn3	143..1587
Ab-HCG0808-20	mph(E) / msr(E) / armA / sul1 / qacE / ant(3'')-Ia / catB8	accn|JAGHOZ010000040	Plasmid	IScluster/Tn	ISAba24 / ISEc29 / ISEc35	2076..15936
Ab-HCG0808-20	blaTEM-1D	accn|JAGHOZ010000062	Plasmid	IS/Tn	TnpR_Tn3	241..1685
Ab-HCG0808-21	mph(E) / msr(E) / armA / sul1 / qacE / ant(3'')-Ia / catB8	accn|JAGHOY010000038	Plasmid	IScluster/Tn	ISAba24 / ISEc29 / ISEc35	2075..15935
Ab-HCG0808-21	blaTEM-1D	accn|JAGHOY010000053	Plasmid	IS/Tn	TnpR_Tn3	143..1587
Ab-HCG0808-22	mph(E) / msr(E) / armA / sul1 / qacE / ant(3'')-Ia / catB8	accn|JAGHOX010000039	Plasmid	IScluster/Tn	ISEc29 / ISEc35	729..12386
Ab-HCG0808-22	blaTEM-1D	accn|JAGHOX010000063	Plasmid	IS/Tn	TnpR_Tn3	143..1587
Ab-HCG0908-12	catB8 / ant(3'')-Ia / qacE / sul1 / armA / msr(E) / mph(E)	accn|JAGHPH010000040	Plasmid	IScluster/Tn	ISEc35 / ISEc29 / ISAba24	1752..15612
Ab-HCG0908-12	blaTEM-1D	accn|JAGHPH010000058	Plasmid	IS/Tn	TnpR_Tn3	241..1685
Ab-HCG0908-23	catB8 / ant(3'')-Ia / qacE / sul1 / armA / msr(E) / mph(E)	accn|JAGHOW010000039	Plasmid	IScluster/Tn	ISEc35 / ISEc29 / ISAba24	1752..15612
Ab-HCG0908-23	blaTEM-1D	accn|JAGHOW010000054	Plasmid	IS/Tn	TnpR_Tn3	143..1587
Ab-HCG0908-24	catB8 / ant(3'')-Ia / qacE / sul1 / armA / msr(E) / mph(E)	accn|JAGHOV010000037	Plasmid	IScluster/Tn	ISEc35 / ISEc29 / ISAba24	1752..15612
Ab-HCG0908-24	blaTEM-1D	accn|JAGHOV010000052	Plasmid	IS/Tn	TnpR_Tn3	241..1685
Ab-HCG0908-25	mph(E) / msr(E) / armA / sul1 / qacE / ant(3'')-Ia / catB8	accn|JAGHOU010000035	Plasmid	IScluster/Tn	ISAba24 / ISEc29 / ISEc35	2075..15935
Ab-HCG0908-25	blaTEM-1D	accn|JAGHOU010000057	Plasmid	IS/Tn	TnpR_Tn3	143..1587
Ab-HCG0908-26	catB8 / ant(3'')-Ia / qacE / sul1 / armA / msr(E) / mph(E)	accn|JAGHOT010000036	Plasmid	IScluster/Tn	ISEc35 / ISEc29 / ISAba24	1752..15612
Ab-HCG0908-26	blaTEM-1D	accn|JAGHOT010000051	Plasmid	IS/Tn	TnpR_Tn3	241..1685
Ab-HCG0908-27	mph(E) / msr(E) / armA / sul1 / qacE / ant(3'')-Ia / catB8	accn|JAGHOS010000037	Plasmid	IScluster/Tn	ISAba24 / ISEc29 / ISEc35	2076..15936
Ab-HCG0908-27	blaTEM-1D	accn|JAGHOS010000051	Plasmid	IS/Tn	TnpR_Tn3	241..1685
Ab-HCG0908-27	ant(3'')-Ih-aac(6')-IId / aadA1 / catB8 / qacE	accn|JAGHOS010000037	Plasmid	Integron	-	13944..16661
Ab-HCG0909-51	mph(E) / msr(E) / armA / sul1 / qacE / ant(3'')-Ia / catB8	accn|JAGHNV010000043	Plasmid	IScluster/Tn	ISAba24 / ISEc29 / ISEc35	2075..15935
Ab-HCG0909-51	blaTEM-1D	accn|JAGHNV010000068	Plasmid	IS/Tn	TnpR_Tn3	143..1587
Ab-HCG0911-55	mph(E) / msr(E) / armA / sul1 / qacE / ant(3'')-Ia / catB8	accn|JAGHNR010000033	Plasmid	IScluster/Tn	ISAba24 / ISEc29 / ISEc35	2075..15935
Ab-HCG0911-55	blaTEM-1D	accn|JAGHNR010000044	Plasmid	IS/Tn	TnpR_Tn3	241..1685
Ab-HCG0911-55	ant(3'')-Ih-aac(6')-IId / qacE / catB8 / aadA1	accn|JAGHNR010000033	Plasmid	Integron	-	13943..16660
Ab-HCG0911-56	catB8 / ant(3'')-Ia / qacE / sul1 / armA / msr(E) / mph(E)	accn|JAGHNQ010000035	Plasmid	IScluster/Tn	ISEc35 / ISEc29 / ISAba24	1752..15612
Ab-HCG0911-56	blaTEM-1D	accn|JAGHNQ010000050	Plasmid	IS/Tn	TnpR_Tn3	241..1685
Ab-HCG0911-57	catB8 / ant(3'')-Ia / qacE / sul1 / armA / msr(E) / mph(E)	accn|JAGHNP010000033	Plasmid	IScluster/Tn	ISEc35 / ISEc29 / ISAba24	1752..15612
Ab-HCG0911-57	blaTEM-1D	accn|JAGHNP010000045	Plasmid	IS/Tn	TnpR_Tn3	241..1685
Ab-HCG0911-58	mph(E) / msr(E) / armA / sul1 / qacE / ant(3'')-Ia / catB8	accn|JAGHNO010000037	Plasmid	IScluster/Tn	ISAba24 / ISEc29 / ISEc35	1712..15572
Ab-HCG0911-58	blaTEM-1D	accn|JAGHNO010000062	Plasmid	IS/Tn	TnpR_Tn3	241..1685
Ab-HCG0911-59	mph(E) / msr(E) / armA / sul1 / qacE / ant(3'')-Ia / catB8	accn|JAGHNN010000031	Plasmid	IScluster/Tn	ISAba24 / ISEc29 / ISEc35	2075..15935
Ab-HCG0911-59	blaTEM-1D	accn|JAGHNN010000042	Plasmid	IS/Tn	TnpR_Tn3	143..1587
Ab-HCG0911-60	mph(E) / msr(E) / armA / sul1 / qacE / ant(3'')-Ia / catB8	accn|JAGHNM010000033	Plasmid	IScluster/Tn	ISAba24 / ISEc29 / ISEc35	2076..15936
Ab-HCG0911-60	blaTEM-1D	accn|JAGHNM010000044	Plasmid	IS/Tn	TnpR_Tn3	241..1685
Ab-HCG0911-61	mph(E) / msr(E) / armA / sul1 / qacE / ant(3'')-Ia / catB8	accn|JAGHNL010000033	Plasmid	IScluster/Tn	ISAba24 / ISEc29 / ISEc35	2076..15936
Ab-HCG0911-61	blaTEM-1D	accn|JAGHNL010000043	Plasmid	IS/Tn	TnpR_Tn3	143..1587
Ab-HCG0911-62	mph(E) / msr(E) / armA / sul1 / qacE / ant(3'')-Ia / catB8	accn|JAGHNK010000033	Plasmid	IScluster/Tn	ISAba24 / ISEc29 / ISEc35	2076..15936
Ab-HCG0911-62	blaTEM-1D	accn|JAGHNK010000045	Plasmid	IS/Tn	TnpR_Tn3	143..1587
Ab-HCG1008-28	mph(E) / msr(E) / armA / sul1 / qacE / ant(3'')-Ia / catB8	accn|JAGHOR010000038	Plasmid	IScluster/Tn	ISAba24 / ISEc29 / ISEc35	2076..15936
Ab-HCG1008-28	blaTEM-1D	accn|JAGHOR010000061	Plasmid	IS/Tn	TnpR_Tn3	143..1587
Ab-HCG1011-64	mph(E) / msr(E) / armA / sul1 / qacE / ant(3'')-Ia / catB8	accn|JAGHNJ010000034	Plasmid	IScluster/Tn	ISAba24 / ISEc29 / ISEc35	2076..15936
Ab-HCG1011-64	ant(3'')-Ih-aac(6')-IId / aadA1 / catB8 / qacE	accn|JAGHNJ010000034	Plasmid	Integron	-	13944..16661
Ab-HCG1016-83	catB8 / ant(3'')-Ia / qacE / sul1 / armA / msr(E) / mph(E)	accn|JAGHMZ010000032	Plasmid	IScluster/Tn	ISEc35 / ISEc29 / ISAba24	1752..15612
Ab-HCG1107-3	aac(3)-Ia / ant(3'')-Ia / qacE / sul1	accn|JAGHPP010000023	Plasmid	IS/Tn	TnpR_TnShes11	982..7048
Ab-HCG1107-3	ant(3'')-Ia / qacE / aac(3)-Ia	accn|JAGHPP010000023	Plasmid	Integron	-	2221..6215
Ab-HCG1107-4	mph(E) / msr(E) / armA / sul1 / qacE / ant(3'')-Ia / catB8	accn|JAGHPO010000033	Plasmid	IScluster/Tn	ISAba24 / ISEc29 / ISEc35	2076..15936
Ab-HCG1107-4	blaTEM-1D	accn|JAGHPO010000044	Plasmid	IS/Tn	TnpR_Tn3	143..1587
Ab-HCG1108-29	catB8 / ant(3'')-Ia / qacE / sul1 / armA / msr(E) / mph(E)	accn|JAGHOQ010000039	Plasmid	IScluster/Tn	ISEc35 / ISEc29 / ISAba24	1752..15612
Ab-HCG1108-29	blaTEM-1D	accn|JAGHOQ010000065	Plasmid	IS/Tn	TnpR_Tn3	143..1587
Ab-HCG1108-30	mph(E) / msr(E) / armA / sul1 / qacE / ant(3'')-Ia / catB8	accn|JAGHOP010000036	Plasmid	IScluster/Tn	ISAba24 / ISEc29 / ISEc35	2075..15935
Ab-HCG1108-30	blaTEM-1D	accn|JAGHOP010000060	Plasmid	IS/Tn	TnpR_Tn3	143..1587
Ab-HCG1108-31	mph(E) / msr(E) / armA / sul1 / qacE / ant(3'')-Ia / catB8	accn|JAGHOO010000038	Plasmid	IScluster/Tn	ISAba24 / ISEc29 / ISEc35	2076..15936
Ab-HCG1108-31	blaTEM-1D	accn|JAGHOO010000060	Plasmid	IS/Tn	TnpR_Tn3	143..1587
Ab-HCG1108-32	catB8 / ant(3'')-Ia / qacE / sul1 / armA / msr(E) / mph(E)	accn|JAGHON010000035	Plasmid	IScluster/Tn	ISEc35 / ISEc29 / ISAba24	1752..15612
Ab-HCG1108-32	blaTEM-1D	accn|JAGHON010000059	Plasmid	IS/Tn	TnpR_Tn3	241..1685
Ab-HCG1108-33	mph(E) / msr(E) / armA / sul1 / qacE / ant(3'')-Ia / catB8	accn|JAGHOM010000038	Plasmid	IScluster/Tn	ISAba24 / ISEc29 / ISEc35	2076..15936
Ab-HCG1108-33	blaTEM-1D	accn|JAGHOM010000054	Plasmid	IS/Tn	TnpR_Tn3	241..1685
Ab-HCG1110-52	catB8 / ant(3'')-Ia / qacE / sul1 / armA	accn|JAGHNU010000041	Plasmid	IS/Tn	ISEc35	1752..8695
Ab-HCG1110-52	mph(E) / msr(E)	accn|JAGHNU010000043	Plasmid	IScluster/Tn	ISAba24 / ISEc29	2076..8214
Ab-HCG1207-5	mph(E) / msr(E) / armA / sul1 / qacE / ant(3'')-Ia / catB8	accn|JAGHPN010000031	Plasmid	IScluster/Tn	ISAba24 / ISEc29 / ISEc35	2075..15935
Ab-HCG1207-5	blaTEM-1D	accn|JAGHPN010000038	Plasmid	IS/Tn	TnpR_Tn3	143..1587
Ab-HCG1207-6	mph(E) / msr(E) / armA / sul1 / qacE / ant(3'')-Ia / catB8	accn|JAGHPM010000033	Plasmid	IScluster/Tn	ISAba24 / ISEc29 / ISEc35	2076..15936
Ab-HCG1207-6	blaTEM-1D	accn|JAGHPM010000041	Plasmid	IS/Tn	TnpR_Tn3	241..1685
Ab-HCG1207-6	ant(3'')-Ih-aac(6')-IId / aadA1 / catB8 / qacE	accn|JAGHPM010000033	Plasmid	Integron	-	13944..16661
Ab-HCG1207-7	catB8 / ant(3'')-Ia / qacE / sul1 / armA / msr(E) / mph(E)	accn|JAGHPL010000032	Plasmid	IScluster/Tn	ISEc35 / ISEc29 / ISAba24	1752..15612
Ab-HCG1207-7	blaTEM-1D	accn|JAGHPL010000042	Plasmid	IS/Tn	TnpR_Tn3	143..1587
Ab-HCG1207-8	mph(E) / msr(E) / armA / sul1 / qacE / ant(3'')-Ia / catB8	accn|JAGHPK010000030	Plasmid	IScluster/Tn	ISAba24 / ISEc29 / ISEc35	2076..15936
Ab-HCG1207-8	blaTEM-1D	accn|JAGHPK010000037	Plasmid	IS/Tn	TnpR_Tn3	241..1685
Ab-HCG1207-9	catB8 / ant(3'')-Ia / qacE / sul1 / armA / msr(E) / mph(E)	accn|JAGHPJ010000034	Plasmid	IScluster/Tn	ISEc35 / ISEc29 / ISAba24	1752..15612
Ab-HCG1207-9	blaTEM-1D	accn|JAGHPJ010000041	Plasmid	IS/Tn	TnpR_Tn3	143..1587
Ab-HCG1208-34	mph(E) / msr(E) / armA / sul1 / qacE / ant(3'')-Ia / catB8	accn|JAGHOL010000038	Plasmid	IScluster/Tn	ISAba24 / ISEc29 / ISEc35	2076..15936
Ab-HCG1208-34	blaTEM-1D	accn|JAGHOL010000061	Plasmid	IS/Tn	TnpR_Tn3	143..1587
Ab-HCG1208-35	catB8 / ant(3'')-Ia / qacE / sul1 / armA / msr(E) / mph(E)	accn|JAGHOK010000040	Plasmid	IScluster/Tn	ISEc35 / ISEc29 / ISAba24	1752..15612
Ab-HCG1208-35	blaTEM-1D	accn|JAGHOK010000061	Plasmid	IS/Tn	TnpR_Tn3	241..1685
Ab-HCG1217-84	armA	accn|JAGHMY010000042	Plasmid	IS/Tn	ISEc35	6859..8695
Ab-HCG1217-85	armA / sul1 / qacE / ant(3'')-Ia / catB8	accn|JAGHMX010000043	Plasmid	IS/Tn	ISEc35	260..7203
Ab-s.075-16.HCG	sul2	accn|JAPHNW010000066	Uncertain	IS/Tn	ISVsa3	240..2387
Ab-s.433H	cmlB1 / aac(6')-Ian / sul2	accn|RYVU01000044	Plasmid	IScluster/Tn	ISAba43 / IS1006 / IS1006 / ISVsa3	7617..17164
Ab-s.434H	sul2 / aac(6')-Ian / cmlB1	accn|RYVT01000047	Plasmid	IScluster/Tn	ISVsa3 / IS1006 / IS1006 / ISAba43	44..9591
Ab-s.483H	cmlB1 / aac(6')-Ian / sul2	accn|RYVS01000077	Plasmid	IScluster/Tn	ISAba43 / IS1006 / IS1006 / ISVsa3	7618..17165
Ab-s.500-03	cmlB1 / aac(6')-Ian / sul2	accn|JAPHNX010000034	Plasmid	IScluster/Tn	IS1006 / IS1006 / ISVsa3	7669..16034
Ab-s.810CP	aph(3'')-Ib / aph(6)-Id / cmlB1 / aac(6')-Ian	accn|CP026338	Chromosome	ICE	-	256894..275150
Ab-s.810CP	aph(3'')-Ib / aph(6)-Id	accn|CP026338	Chromosome	IScluster/Tn	ISAba1 / ISAba33	256913..259744
Ab-s.810CP	cmlB1 / aac(6')-Ian / sul2	accn|CP026338	Chromosome	IScluster/Tn	ISAba43 / IS1006 / IS1006 / ISVsa3 / ISAba33 / ISAba1	265617..276296
Ab-s.810CP	blaOXA-239	accn|CP026338	Chromosome	IScluster/Tn	ISAba33 / ISAba1	715954..717964
Ab-s.810CP	blaADC-25	accn|CP026338	Chromosome	IScluster/Tn	ISAba33 / ISAba1	1185402..1187724
Ab-s.3207	floR / tet(G) / sul2	accn|CP015364	Chromosome	GI	-	287188..306851
Ab-s.3207	aph(3')-VIa	accn|CP015364	Chromosome	Prophage	-	1583756..1609929
Ab-s.3207	floR / tet(G) / sul2	accn|CP015364	Chromosome	IScluster/Tn	ISAba33 / ISAba1	299802..307998
Ab-s.3207	blaADC-25	accn|CP015364	Chromosome	IScluster/Tn	ISAba1 / ISAba33	1181846..1184168
Ab-s.3207	aph(3')-VIa	accn|CP015364	Chromosome	IScluster/Tn	ISAba825 / ISAba125 / ISAba125	1602616..1606633
Ab-s.3207	blaOXA-58	accn|CP015365	Plasmid	IScluster/Tn	ISAba125 / ISAba3 / ISAba125 / ISAba3	2412..6810
Ab-s.4113	aac(6')-Ian / cmlB1	accn|MSDA01000048	Plasmid	IScluster/Tn	IS1006 / IS1006 / ISAba43	80..6732
Ab-s.5845	aph(3')-Ia / blaTEM-1D	accn|CP023034	Chromosome	GI	-	1842013..1851139
Ab-s.5845	aph(3')-Ia / catB8 / ant(3'')-Ia / qacE / sul1 / armA / msr(E) / mph(E)	accn|CP023034	Chromosome	GI	-	543188..563073
Ab-s.5845	blaADC-25	accn|CP023034	Chromosome	IScluster/Tn	ISAba33 / ISAba1	362477..364799
Ab-s.5845	aph(3')-Ia / catB8 / ant(3'')-Ia / qacE / sul1 / armA / msr(E) / mph(E)	accn|CP023034	Chromosome	IScluster/Tn	IS15DI / IS15DI / ISEc35 / ISEc29 / ISAba24 / IS15DI	542326..563073
Ab-s.5845	aph(3')-Ia / blaTEM-1D	accn|CP023034	Chromosome	IScluster/Tn	IS15DI / IS15DI / TnpR_ISMex22 / ISEc63 / TnpR_Tn3 / IS15DI	1841179..1850918
Ab-s.5845	catB8 / qacE / aadA1 / ant(3'')-Ih-aac(6')-IId	accn|CP023034	Chromosome	Integron	-	544711..548489
Ab-s.7804	aph(3')-VIa	accn|CP022283	Chromosome	IScluster/Tn	ISAba125 / ISAba125	1417912..1420907
Ab-s.7804	blaADC-25	accn|CP022283	Chromosome	IScluster/Tn	ISAba33 / ISAba1	1460213..1462535
Ab-s.7804	blaOXA-58	accn|CP022284	Plasmid	IScluster/Tn	ISAba3 / ISAba125 / ISAba3	3263..6151
Ab-s.7804	sul2 / tet(B) / aph(6)-Id / aph(3'')-Ib	accn|CP022285	Plasmid	IScluster/Tn	ISAba1 / ISAba33 / ISVsa3	78297..87088
Ab-s.7835	tet(G) / floR	accn|CP033243	Chromosome	GI	-	2027730..2047807
Ab-s.7835	aph(3')-VIa	accn|CP033243	Chromosome	Prophage	-	720716..746889
Ab-s.7835	aph(3')-VIa	accn|CP033243	Chromosome	IScluster/Tn	ISAba125 / ISAba125 / ISAba825	724012..728029
Ab-s.7835	blaADC-25	accn|CP033243	Chromosome	IScluster/Tn	ISAba33 / ISAba1	1146492..1148814
Ab-s.7835	sul2 / tet(G) / floR	accn|CP033243	Chromosome	IScluster/Tn	ISAba1 / ISAba33	2025648..2033844
Ab-s.7847	aph(3')-Ia / catB8 / ant(3'')-Ia / qacE / sul1 / armA / msr(E) / mph(E)	accn|CP023031	Chromosome	GI	-	2009803..2030051
Ab-s.7847	aph(3')-Ia / blaTEM-1D	accn|CP023031	Chromosome	Prophage	-	3302320..3314827
Ab-s.7847	blaADC-25	accn|CP023031	Chromosome	IScluster/Tn	ISAba33 / ISAba1	1794758..1797080
Ab-s.7847	aph(3')-Ia / catB8 / ant(3'')-Ia / qacE / sul1 / armA / msr(E) / mph(E)	accn|CP023031	Chromosome	IScluster/Tn	IS15DI / IS15DI / ISEc35 / ISEc29 / ISAba24 / IS15DI	2009208..2030051
Ab-s.7847	aph(3')-Ia / blaTEM-1D	accn|CP023031	Chromosome	IScluster/Tn	IS26 / IS15DI / TnpR_ISMex22 / ISEc63 / TnpR_Tn3 / IS26	3302320..3311881
Ab-s.7847	blaOXA-58	accn|CP023032	Plasmid	IScluster/Tn	ISAba3 / ISAba125 / ISAba3 / ISAba125	3294..7692
Ab-s.7847	catB8 / ant(3'')-Ih-aac(6')-IId / qacE / aadA1	accn|CP023031	Chromosome	Integron	-	2011689..2015467
Ab-s.9102	aph(3')-VIa	accn|CP023029	Chromosome	IScluster/Tn	ISAba125 / ISAba125	75591..78896
Ab-s.9102	blaOXA-235	accn|CP023029	Chromosome	IScluster/Tn	ISAba1 / ISAba33 / ISAba33 / ISAba1	603734..606964
Ab-s.9102	blaOXA-235	accn|CP023029	Chromosome	IScluster/Tn	ISAba1 / ISAba33 / ISAba33 / ISAba1	1180418..1183648
Ab-s.9102	aph(3')-VIa	accn|CP023029	Chromosome	IScluster/Tn	ISAba125 / ISAba125	1890944..1894249
Ab-s.9102	blaOXA-235	accn|CP023029	Chromosome	IScluster/Tn	ISAba1 / ISAba33 / ISAba33 / ISAba1	1948408..1951638
Ab-s.9102	blaOXA-235	accn|CP023029	Chromosome	IScluster/Tn	ISAba1 / ISAba33 / ISAba33 / ISAba1	2151115..2154345
Ab-s.9102	aph(3'')-Ib / aph(6)-Id	accn|CP023029	Chromosome	IScluster/Tn	ISAba1 / ISAba33	2312258..2315090
Ab-s.9102	sul2	accn|CP023029	Chromosome	IScluster/Tn	IS1006 / IS1006 / ISVsa3 / ISAba33 / ISAba1	2320979..2325136
Ab-s.9102	blaOXA-235	accn|CP023029	Chromosome	IScluster/Tn	ISAba1 / ISAba33 / ISAba33 / ISAba1	2408191..2411421
Ab-s.9102	blaADC-25	accn|CP023029	Chromosome	IScluster/Tn	ISAba33 / ISAba1	3353106..3355428
Ab-s.9102	aph(3')-VIa	accn|CP023030	Plasmid	IScluster/Tn	ISAba125 / ISAba125	48779..51774
Ab-s.9201	blaTEM-1B / ant(2'')-Ia / aadA5 / blaOXA-2 / qacE / sul1	accn|CP023020	Chromosome	GI	-	2829700..2851861
Ab-s.9201	tet(G) / floR	accn|CP023020	Chromosome	GI	-	760155..780232
Ab-s.9201	sul2 / tet(G) / floR	accn|CP023020	Chromosome	IScluster/Tn	ISAba1 / ISAba33	758073..766269
Ab-s.9201	blaADC-25	accn|CP023020	Chromosome	IScluster/Tn	ISAba1 / ISAba33	1584589..1586911
Ab-s.9201	aph(3')-VIa	accn|CP023020	Chromosome	IScluster/Tn	ISAba125 / ISAba125	2205456..2208761
Ab-s.9201	blaTEM-1B / ant(2'')-Ia / aadA5 / blaOXA-2 / qacE / sul1	accn|CP023020	Chromosome	IScluster/Tn	IS26 / IS1326 / IS1353 / IS26	2838826..2851861
Ab-s.9201	aph(3')-VIa	accn|CP023020	Chromosome	IScluster/Tn	ISAba125 / ISAba125 / ISAba825	3510703..3514720
Ab-s.9201	aadA5 / ant(2'')-Ia / qacE / blaOXA-2	accn|CP023020	Chromosome	Integron	-	2840712..2844156
Ab-s.10042	aph(3')-Ia / catB8 / ant(3'')-Ia / qacE / sul1 / armA	accn|CP023026	Chromosome	GI	-	1265794..1279946
Ab-s.10042	aph(3')-Ia / blaTEM-1D	accn|CP023026	Chromosome	GI	-	2560042..2569168
Ab-s.10042	blaADC-25	accn|CP023026	Chromosome	IScluster/Tn	ISAba33 / ISAba1	1039370..1041692
Ab-s.10042	aph(3')-Ia / catB8 / ant(3'')-Ia / qacE / sul1 / armA	accn|CP023026	Chromosome	IScluster/Tn	IS15DI / IS15DI / IS15DI / ISEc35 / IS15DI	1265794..1279946
Ab-s.10042	aph(3')-Ia / blaTEM-1D	accn|CP023026	Chromosome	IScluster/Tn	IS26 / IS15DI / TnpR_ISMex22 / ISEc63 / TnpR_Tn3 / IS26	2559208..2568947
Ab-s.10042	aph(3')-VIa	accn|CP023028	Plasmid	IScluster/Tn	ISAba125 / ISAba125	57269..60589
Ab-s.10042	catB8 / qacE / ant(3'')-Ih-aac(6')-IId / aadA1	accn|CP023026	Chromosome	Integron	-	1270317..1274095
Ab-s.10324	tet(B) / sul2	accn|CP023025	Plasmid	IScluster/Tn	IS1008 / ISVsa3 / ISAba33 / ISAba1 / IS17	35291..42402
Ab-s.11502	cmlB1	accn|MSCX01000035	Plasmid	IS/Tn	ISAba43	295..2758
Ab-s.11502	sul2	accn|MSCX01000034	Uncertain	IS/Tn	ISVsa3	138..2237
Ab-s.11510	sul2 / aac(6')-Ian / cmlB1 / aph(6)-Id	accn|CP018861	Chromosome	ICE	-	2264790..2283045
Ab-s.11510	blaOXA-239	accn|CP018861	Chromosome	IScluster/Tn	ISAba1 / ISAba33 / ISAba27 / ISAba27	1214654..1218581
Ab-s.11510	blaADC-25	accn|CP018861	Chromosome	IScluster/Tn	ISAba1 / ISAba33	1354053..1356375
Ab-s.11510	blaOXA-239	accn|CP018861	Chromosome	IScluster/Tn	ISAba1 / ISAba33	1824328..1826338
Ab-s.11510	sul2 / aac(6')-Ian / cmlB1	accn|CP018861	Chromosome	IScluster/Tn	ISAba1 / ISAba33 / ISVsa3 / IS1006 / IS1006 / ISAba43	2264808..2275487
Ab-s.11510	aph(6)-Id / aph(3'')-Ib	accn|CP018861	Chromosome	IScluster/Tn	ISAba33 / ISAba1	2281360..2284191
Ab-s.11536	cmlB1 / aac(6')-Ian / sul2	accn|MSCY01000049	Plasmid	IScluster/Tn	ISAba43 / IS1006 / IS1006 / ISVsa3	7714..17261
Ab-s.11536	blaADC-25	accn|MSCY01000001	Chromosome	IS/Tn	ISAba33	323840..325641
Ab-s.11536	blaOXA-239	accn|MSCY01000018	Chromosome	IS/Tn	ISAba33	19497..20986
Ab-s.11547	sul2	accn|MSDB01000029	Uncertain	IS/Tn	ISVsa3	60..2207
Ab-s.11547	cmlB1	accn|MSDB01000030	Plasmid	IS/Tn	ISAba43	265..2728
Ab-s.11551	sul2 / aac(6')-Ian / cmlB1	accn|MSDC01000023	Plasmid	IScluster/Tn	ISVsa3 / IS1006 / IS1006 / ISAba43	146..9645
Ab-s.11598	aac(6')-Ian / cmlB1	accn|MSCZ01000031	Plasmid	IScluster/Tn	IS1006 / ISAba43	356..6654
Ab-s.11598	blaADC-25	accn|MSCZ01000020	Chromosome	IScluster/Tn	ISAba1 / ISAba33	181902..184224
Ab-s.11606	aac(6')-Ian / cmlB1	accn|MSDD01000019	Plasmid	IScluster/Tn	IS1006 / ISAba43	261..6559
Ab-s.A2	sul2 / aac(6')-Ian / cmlB1	accn|RYVR01000067	Plasmid	IScluster/Tn	ISVsa3 / IS1006 / IS1006 / ISAba43	46..9593
Ab-s.A023	sul2 / aac(6')-Ian / cmlB1	accn|SGSM01000094	Plasmid	IScluster/Tn	ISVsa3 / IS1006 / IS1006 / ISAba43	322..9869
Ab-s.A158	cmlB1	accn|SGSH01000160	Uncertain	IS/Tn	ISAba43	271..2734
Ab-s.A158	sul2	accn|SGSH01000260	Uncertain	IS/Tn	ISVsa3	209..2356
Ab-s.A229	cmlB1 / aac(6')-Ian / sul2	accn|SGSN01000064	Plasmid	IScluster/Tn	ISAba43 / IS1006 / IS1006 / ISVsa3	1673..11172
Ab-s.A278	cmlB1 / aac(6')-Ian / sul2	accn|SGSL01000032	Plasmid	IScluster/Tn	ISAba43 / IS1006 / IS1006 / ISVsa3	1673..11220
Ab-s.A465	cmlB1 / aac(6')-Ian / sul2	accn|SGSK01000050	Plasmid	IScluster/Tn	ISAba43 / IS1006 / IS1006 / ISVsa3	1670..11217
Ab-s.A580	cmlB1 / aac(6')-Ian / sul2	accn|SGSI01000072	Plasmid	IScluster/Tn	ISAba43 / IS1006 / IS1006 / ISVsa3	3662..13209
Ab-s.Ab4197	cmlB1 / aac(6')-Ian / sul2	accn|SIDD01000017	Plasmid	IScluster/Tn	ISAba43 / IS1006 / IS1006 / ISVsa3	1677..11224
Ab-s.Ab5013	cmlB1 / aac(6')-Ian / sul2	accn|SIDC01000021	Plasmid	IScluster/Tn	ISAba43 / IS1006 / IS1006 / ISVsa3	1677..11224
Ab-s.Ab5038	sul2	accn|SSBA01000022	Uncertain	IS/Tn	ISVsa3	209..2356
Ab-s.Ab5038	cmlB1	accn|SSBA01000020	Plasmid	IS/Tn	ISAba43	7638..10101
Ab-s.AF-401	aph(3'')-Ib / aph(6)-Id / cmlB1 / aac(3)-IIa / blaTEM-1B / aac(6')-Ian	accn|CP018254	Chromosome	ICE	-	290241..313784
Ab-s.AF-401	aph(3'')-Ib / aph(6)-Id	accn|CP018254	Chromosome	IScluster/Tn	ISAba1 / ISAba33	290260..293091
Ab-s.AF-401	cmlB1 / aac(3)-IIa / blaTEM-1B / aac(6')-Ian / sul2	accn|CP018254	Chromosome	IScluster/Tn	ISAba43 / IS1006 / ISKpn11 / IS1006 / ISVsa3 / ISAba33 / ISAba1	298964..314930
Ab-s.AF-401	blaOXA-235	accn|CP018254	Chromosome	IScluster/Tn	ISAba1 / ISAba33 / ISAba33 / ISAba1	320103..323333
Ab-s.AF-401	blaADC-25	accn|CP018254	Chromosome	IScluster/Tn	ISAba33 / ISAba1	1229394..1231716
Ab-s.AF-401	blaOXA-235	accn|CP018255	Plasmid	IScluster/Tn	ISAjo2 / ISAjo2 / ISAjo2 / ISAba1 / ISAba33 / ISAba33	5550..17346
Ab-s.ARC6644	armA / sul1 / qacE / ant(3'')-Ia / catB8	accn|JAUEOY010000120	Plasmid	IScluster/Tn	ISEc29 / ISEc35 / IS15DI	3904..12748
Ab-s.ARC6644	blaTEM-1D	accn|JAUEOY010000194	Plasmid	IS/Tn	TnpR_Tn3	194..1638
Ab-s.ARC6644	ant(3'')-Ih-aac(6')-IId / catB8 / qacE / aadA1	accn|JAUEOY010000120	Plasmid	Integron	-	10756..14534
Ab-s.H008	aac(3)-IIa	accn|SGSG01000203	Plasmid	IS/Tn	ISKpn11	189..1719
Ab-s.H008	aac(6')-Ian	accn|SGSG01000207	Uncertain	IS/Tn	IS1006	123..1519
Ab-s.H170	cmlB1 / aac(6')-Ian / sul2	accn|SGSO01000053	Plasmid	IScluster/Tn	ISAba43 / IS1006 / IS1006 / ISVsa3	1670..11217
Ab-s.H251	cmlB1	accn|SGSJ01000084	Plasmid	IS/Tn	ISAba43	1691..4154
Ab-s.H251	sul2	accn|SGSJ01000086	Uncertain	IS/Tn	ISVsa3	261..2360
Ab-s.H350	catB8 / ant(3'')-Ia / qacE / sul1 / armA / msr(E) / mph(E)	accn|SGSF01000039	Plasmid	IScluster/Tn	ISEc35 / ISEc29 / ISAba24	1752..15612
Ab-s.MEX11594
MIQ.5HS	armA	accn|2.17313.con.0052	Plasmid	IS/Tn	ISEc35	6732..8568
MIQ.90B	catB8 / ant(3'')-Ia / qacE / sul1 / armA	accn|2.39323.con.0110	Plasmid	IS/Tn	ISEc35	1625..8570
MIQ.101B	armA / sul1 / qacE / ant(3'')-Ia / catB8	accn|2.39321.con.0046	Plasmid	IS/Tn	ISEc35	133..7076
MIQ.101B	blaTEM-1D	accn|2.39321.con.0074	Plasmid	IS/Tn	TnpR_Tn3	120..1564
MIQ.147B	armA / sul1 / qacE / ant(3'')-Ia / catB8	accn|2.39322.con.0056	Plasmid	IS/Tn	ISEc35	133..7076
MIQ.147B	blaTEM-1D	accn|2.39322.con.0076	Uncertain	IS/Tn	TnpR_Tn3	23..1467
MIQ.AB18	aph(3')-VIa	accn|2.17408.con.0041	Chromosome	IScluster/Tn	ISAba825 / ISAba125	29560..32466
MIQ.AB18	cmlB1 / sul2	accn|2.17408.con.0063	Plasmid	IScluster/Tn	ISAba43 / IS1006 / ISVsa3	7545..13213
MIQ.AB41	armA	accn|2.17406.con.0089	Plasmid	IS/Tn	ISEc35	197..2033
MIQ.AB550	blaTEM-1D	accn|2.17409.con.0181	Plasmid	IS/Tn	TnpR_Tn3	17..1461
MIQ.AB564	-	-	-	-	-	-
MIQ.G11	catB8 / ant(3'')-Ia / qacE / sul1 / armA	accn|2.17386.con.0144	Plasmid	IS/Tn	ISEc35	1625..8568
MIQ.G11	tet(B)	accn|2.17386.con.0205	Plasmid	IS/Tn	ISVsa3	44..3047
MIQ.L01_36_AB6	-	-	-	-	-	-
MIQ.L01_38	mph(E) / msr(E) / armA / sul1 / qacE / ant(3'')-Ia / catB8	accn|2.16351.con.0042	Plasmid	IScluster/Tn	ISAba24 / ISEc29 / ISEc35	1237..15097
MIQ.L01_38	blaTEM-1D	accn|2.16351.con.0071	Uncertain	IS/Tn	TnpR_Tn3	71..1515
MIQ.L01_39_AB2		-	-	-	-	-
Ab-s.Ab2159	sul2 / aac(6')-Ian / cmlB1	accn|SIDE01000008	Plasmid	IScluster/Tn	ISVsa3 / IS1006 / IS1006 / ISAba43	98..9645
Ab-s.MEX11594	-	-	-	-	-	-
MIQ.L01_49	cmlB1 / aac(6')-Ian	accn|2.16365.con.0060	Plasmid	IScluster/Tn	ISAba43 / IS1006 / IS1006 / ISVsa3	7597..15716
MIQ.L01_65	catB8 / ant(3'')-Ia / qacE / sul1 / armA / msr(E) / mph(E)	accn|2.16316.con.0041	Plasmid	IScluster/Tn	ISEc35 / ISEc29 / ISAba24	1680..15540
MIQ.L01_67	mph(E) / msr(E) / armA / sul1 / qacE / ant(3'')-Ia / catB8	accn|2.16322.con.0041	Plasmid	IScluster/Tn	ISAba24 / ISEc29 / ISEc35	1237..15097
MIQ.L01_67	blaTEM-1D	accn|2.16322.con.0069	Uncertain	IS/Tn	TnpR_Tn3	169..1613
MIQ.L01_67	catB8 / ant(3'')-Ih-aac(6')-IId / aadA1 / qacE	accn|2.16322.con.0041	Plasmid	Integron	-	13105..15822
MIQ.L01_68	catB8 / ant(3'')-Ia / qacE / sul1 / armA / msr(E) / mph(E)	accn|2.16318.con.0045	Plasmid	IScluster/Tn	ISEc35 / ISEc29 / ISAba24	1680..15540
MIQ.L01_69	catB8 / ant(3'')-Ia / qacE / sul1 / armA / msr(E) / mph(E)	accn|2.16326.con.0042	Plasmid	IScluster/Tn	ISEc35 / ISEc29 / ISAba24	1680..15540
MIQ.L01_70	catB8 / ant(3'')-Ia / qacE / sul1 / armA	accn|2.16323.con.0050	Plasmid	IS/Tn	ISEc35	1680..8623
MIQ.L01_71	mph(E) / msr(E) / armA / sul1 / qacE / ant(3'')-Ia / catB8	accn|2.16324.con.0044	Plasmid	IScluster/Tn	ISAba24 / ISEc29 / ISEc35	1237..15097
MIQ.L01_71	qacE / aadA1 / catB8 / ant(3'')-Ih-aac(6')-IId	accn|2.16324.con.0044	Plasmid	Integron	-	13105..15822
MIQ.L01_72	mph(E) / msr(E) / armA / sul1 / qacE / ant(3'')-Ia / catB8	accn|2.16325.con.0046	Plasmid	IScluster/Tn	ISAba24 / ISEc29 / ISEc35	1237..15097
MIQ.L01_72	blaTEM-1D	accn|2.16325.con.0076	Plasmid	IS/Tn	TnpR_Tn3	71..1515
MIQ.L01_72	qacE / aadA1 / ant(3'')-Ih-aac(6')-IId / catB8	accn|2.16325.con.0046	Plasmid	Integron	-	13105..15822
MIQ.L01_73	catB8 / ant(3'')-Ia / qacE / sul1 / armA / msr(E) / mph(E)	accn|2.16354.con.0044	Plasmid	IScluster/Tn	ISEc35 / ISEc29 / ISAba24	1680..15540
MIQ.L01_74	catB8 / ant(3'')-Ia / qacE / sul1 / armA	accn|2.16327.con.0051	Plasmid	IS/Tn	ISEc35	1679..8622
MIQ.L01_75	mph(E) / msr(E) / armA / sul1 / qacE / ant(3'')-Ia / catB8	accn|2.16319.con.0045	Plasmid	IScluster/Tn	ISAba24 / ISEc29 / ISEc35	1237..15097
MIQ.L01_77	catB8 / ant(3'')-Ia / qacE / sul1 / armA	accn|2.16328.con.0053	Plasmid	IScluster/Tn	ISEc35 / ISEc29	1679..9898
MIQ.L01_77	msr(E) / mph(E)	accn|2.16328.con.0059	Plasmid	IScluster/Tn	ISEc29 / ISAba24	181..5722
MIQ.L01_77	blaTEM-1D	accn|2.16328.con.0073	Uncertain	IS/Tn	TnpR_Tn3	71..1515
MIQ.L01_80	sul2 / aac(6')-Ian / cmlB1	accn|2.16330.con.0057	Plasmid	IScluster/Tn	ISVsa3 / IS1006 / IS1006 / ISAba43	26..9573
MIQ.L01_81	sul2 / aac(6')-Ian / cmlB1	accn|2.16332.con.0040	Plasmid	IScluster/Tn	ISVsa3 / IS1006 / IS1006 / ISAba43	71..9570
MIQ.L01_83	mph(E) / msr(E) / armA / sul1 / qacE / ant(3'')-Ia / catB8	accn|2.16334.con.0041	Plasmid	IScluster/Tn	ISAba24 / ISEc29 / ISEc35	2003..15863
MIQ.L01_86	cmlB1 / aac(6')-Ian	accn|2.16359.con.0045	Plasmid	IScluster/Tn	ISAba43 / IS1006 / IS1006 / ISVsa3	7597..15716
MIQ.L03_66	mph(E) / msr(E) / armA / sul1 / qacE / ant(3'')-Ia / catB8	accn|2.16364.con.0047	Plasmid	IScluster/Tn	ISAba24 / ISEc29 / ISEc35	1237..15097
MIQ.L03_66	blaTEM-1D	accn|2.16364.con.0082	Uncertain	IS/Tn	TnpR_Tn3	71..1515
MIQ.L03_95_AB41	-	-	-	-	-	-
MIQ.L03_99	catB8 / ant(3'')-Ia / qacE / sul1 / armA / msr(E) / mph(E)	accn|2.16377.con.0050	Plasmid	IScluster/Tn	ISEc35 / ISEc29 / ISAba24	1680..15540
MIQ.L03_100	mph(E) / msr(E) / armA / sul1 / qacE / ant(3'')-Ia / catB8	accn|2.16368.con.0051	Plasmid	IScluster/Tn	ISAba24 / ISEc29 / ISEc35	1237..15097
MIQ.L03_102	catB8 / ant(3'')-Ia / qacE / sul1 / armA / msr(E) / mph(E)	accn|2.16371.con.0051	Plasmid	IScluster/Tn	ISEc35 / ISEc29 / ISAba24	1680..15540
MIQ.L03_102	blaTEM-1D	accn|2.16371.con.0085	Uncertain	IS/Tn	TnpR_Tn3	169..1613
MIQ.L03_103	sul2 / aac(6')-Ian / cmlB1	accn|2.16369.con.0048	Plasmid	IScluster/Tn	ISVsa3 / IS1006 / IS1006 / ISAba43	71..9570
MIQ.L03_121	cmlB1 / aac(6')-Ian / sul2	accn|2.16378.con.0057	Plasmid	IScluster/Tn	ISAba43 / IS1006 / IS1006 / ISVsa3	7597..17144
MIQ.L03_124	catB8 / ant(3'')-Ia / qacE / sul1 / armA / msr(E) / mph(E)	accn|2.16380.con.0046	Plasmid	IScluster/Tn	ISEc35 / ISEc29 / ISAba24	1680..15540
MIQ.L03_128	mph(E) / msr(E) / armA / sul1 / qacE / ant(3'')-Ia / catB8	accn|2.16370.con.0047	Plasmid	IScluster/Tn	ISAba24 / ISEc29 / ISEc35	1237..15097
MIQ.L04_32	-	-	-	-	-	-
MIQ.L04_57	-	-	-	-	-	-
MIQ.L04_117	-	-	-	-	-	-
MIQ.MIP2	mph(E) / msr(E) / armA / sul1 / qacE / ant(3'')-Ia / catB8	accn|2.16309.con.0072	Plasmid	IScluster/Tn	ISAba24 / ISEc29 / ISEc35	1238..15098
MIQ.MIP2	ant(3'')-Ih-aac(6')-IId / qacE / catB8 / aadA1	accn|2.16309.con.0072	Plasmid	Integron	-	13106..15823
MIQ.L03_92	catB8 / ant(3'')-Ia / qacE / sul1 / armA	accn|2.16367.con.0057	Plasmid	IS/Tn	ISEc35	1680..8623
Ab-s.AB1333	cmlB1	DADAKC010000059.1	Plasmid	IS/Tn	ISAba43	174..2637
Ab-s.AB1333	cmlB1	DADAKC010000091.1	Plasmid	IS/Tn	ISAba43	1586..4049
Ab-s.298-03	mph(E) / msr(E) / armA / sul1 / qacE / ant(3'')-Ia / catB8	DADAMU010000065.1	Plasmid	IScluster/Tn	ISAba24 / ISAba24 / ISAba24 / ISEc29 / ISEc35	1212..15808
Ab-s.298-03	catB8 / ant(3'')-Ia / qacE / sul1 / armA / msr(E) / mph(E)	DADAMU010000142.1	Plasmid	IScluster/Tn	ISEc35 / ISEc29 / ISAba24 / ISAba24 / ISAba24	1665..16261
Ab-s.AB1238	cmlB1	NZ_JAPHNY010000041.1	Plasmid	IS/Tn	ISAba43	7669..10132
Ab-s.AB1238	sul2	NZ_JAPHNY010000060.1	Uncertain	IS/Tn	ISVsa3	240..2387
Ab-s.AB1239	mph(E) / msr(E) / armA / sul1 / qacE / ant(3'')-Ia / catB8	DADAMP010000072.1	Plasmid	IScluster/Tn	ISAba24 / ISAba24 / ISAba24 / ISEc29 / ISEc35	1212..15808
Ab-s.AB1239	catB8 / ant(3'')-Ia / qacE / sul1 / armA / msr(E) / mph(E)	DADAMP010000173.1	Plasmid	IScluster/Tn	ISEc35 / ISEc29 / ISAba24 / ISAba24 / ISAba24	1665..16261
Ab-s.AB1261	mph(E) / msr(E) / armA / sul1 / qacE / ant(3'')-Ia / catB8	DADBTC010000050.1	Plasmid	IScluster/Tn	ISAba24 / ISAba24 / ISAba24 / ISEc29 / ISEc35	1212..15808
Ab-s.AB1261	aadA1 / qacE / catB8 / ant(3'')-Ih-aac(6')-IId	DADBTC010000106.1	Plasmid	Integron	-	940..3657
Ab-s.AB1284	ph(E) / msr(E) / armA / sul1 / qacE / ant(3'')-Ia / catB8	DADANB010000043.1	Plasmid	IScluster/Tn	ISAba24 / ISAba24 / ISAba24 / ISEc29 / ISEc35	1211..15807
Ab-s.AB1293	armA / sul1 / qacE / ant(3'')-Ia / catB8	DADANJ010000041.1	Plasmid	IS/Tn	ISEc35	131..7074
Ab-s.AB1293	ant(3'')-Ia / qacE / sul1 / armA	DADANJ010000071.1	Plasmid	IS/Tn	ISEc35	212..6453
Ab-s.AB1293	aadA1 / ant(3'')-Ih-aac(6')-IId / catB8 / qacE	DADANJ010000041.1	Plasmid	Integron	-	5082..8860
Ab-s.AB1310	cmlB1	DADANZ010000035.1	Plasmid	IS/Tn	ISAba43	174..2637
Ab-s.AB1310	sul2	DADANZ010000042.1	Uncertain	IS/Tn	ISVsa3	112..2211
Ab-s.AB1332	cmlB1	DADAOI010000046.1	Plasmid	IS/Tn	ISAba43	174..2637
Ab-s.AB1332	aac(6')-Ian / sul2	DADAOI010000053.1	Plasmid	IScluster/Tn	IS1006 / ISVsa3	2269..6042
Ab-s.AB1336	cmlB1	DADAKB010000037.1	Plasmid	IS/Tn	ISAba43	174..2637
Ab-s.AB1336	sul2	DADAKB010000055.1	Uncertain	IS/Tn	ISVsa3	112..2211
Ab-s.AB1357	blaOXA-58	DADALJ010000047.1	Plasmid	IS/Tn	ISAba3	15137..16438
Ab-s.AB1357	sul2	DADALJ010000082.1	Uncertain	IS/Tn	ISVsa3	59..2509
Ab-s.GN-102	-	-	-	-	-	-
Ab-s.GN-114	-	-	-	-	-	-
Ab-s.SEDENA1	catB8	DADASW010000048.1	Plasmid	IScluster/Tn	IS15DI / ISEc63	438..6617
Ab-s.SEDENA1	qacE / sul1 / armA	DADASW010000052.1	Plasmid	IS/Tn	ISEc35	554..5852
Ab-s.SEDENA2	armA / sul1 / qacE / ant(3'')-Ia / catB8	DADATF010000042.1	Plasmid	IS/Tn	ISEc35	131..7074
Ab-s.SEDENA2	catB8 / ant(3'')-Ia / qacE / sul1 / armA	DADATF010000088.1	Plasmid	IS/Tn	ISEc35	1625..8568
Ab-s.SEDENA2	aadA1 / qacE / ant(3'')-Ih-aac(6')-IId / catB8	DADATF010000042.1	Plasmid	Integron	-	5082..8860
Ab-s.SEDENA3	sul1 / qacE / ant(3'')-Ia / catB8	DADASY010000112.1	Plasmid	IS/Tn	ISEc35	1230..7074
Ab-s.SEDENA3	catB8 / ant(3'')-Ia / qacE / sul1 / armA	DADASY010000329.1	Plasmid	IS/Tn	ISEc35	1625..8568
Ab-s.SEDENA4	mph(E) / msr(E) / armA / sul1 / qacE / ant(3'')-Ia / catB8	DADASZ010000044.1	Plasmid	IScluster/Tn	ISAba24 / ISAba24 / ISAba24 / ISEc29 / ISEc35	1210..15806
Ab-s.SEDENA4	ant(3'')-Ih-aac(6')-IId / aadA1 / qacE / catB8	DADASZ010000044.1	Plasmid	Integron	-	13814..17592
Ab-s.SEDENA4	qacE / ant(3'')-Ih-aac(6')-IId / aadA1 / catB8	DADASZ010000080.1	Plasmid	Integron	-	496..3213
Ab-s.SEDENA5	armA / sul1 / qacE / ant(3'')-Ia / catB8	DADATA010000135.1	Plasmid	IS/Tn	ISEc35	131..7074
Ab-s.SEDENA5	aph(3')-Ia	DADATA010000169.1	Plasmid	IScluster/Tn	IS15DI / ISEc63	66..5351
Ab-s.SEDENA5	catB8 / ant(3'')-Ia / qacE / sul1 / armA	DADATA010000320.1	Plasmid	IS/Tn	ISEc35	1625..8568
Ab-s.SEDENA5	qacE / aadA1 / ant(3'')-Ih-aac(6')-IId / catB8	DADATA010000135.1	Plasmid	Integron	-	5082..8860
Ab-s.SEDENA5	ant(3'')-Ih-aac(6')-IId / catB8 / qacE / aadA1	DADATA010000320.1	Plasmid	Integron	-	900..3617
Ab-s.SEDENA6	armA / sul1 / qacE / ant(3'')-Ia / catB8	DADATE010000060.1	Plasmid	IS/Tn	ISEc35	131..7074
Ab-s.SEDENA6	armA	DADATE010000113.1	Uncertain	IS/Tn	ISEc35	1887..3723
Ab-s.SEDENA6	catB8 / qacE / aadA1 / ant(3'')-Ih-aac(6')-IId	DADATE010000111.1	Plasmid	Integron	-	900..3617
Ab-s.SEDENA7	armA / sul1 / qacE / ant(3'')-Ia / catB8	DADATD010000049.1	Plasmid	IS/Tn	ISEc35	131..7074
Ab-s.SEDENA7	catB8 / ant(3'')-Ia / qacE / sul1 / armA	DADATD010000081.1	Plasmid	IS/Tn	ISEc35	1625..8568
Ab-s.SEDENA8	armA / sul1 / qacE / ant(3'')-Ia / catB8	DADATB010000048.1	Plasmid	IS/Tn	ISEc35	132..7075
Ab-s.SEDENA8	catB8 / ant(3'')-Ia / qacE / sul1 / armA	DADATB010000100.1	Plasmid	IS/Tn	ISEc35	1625..8568
Ab-s.SEDENA8	ant(3'')-Ih-aac(6')-IId / catB8 / aadA1 / qacE	DADATB010000048.1	Plasmid	Integron	-	5083..8861
Ab-s.SEDENA9	armA / sul1 / qacE / ant(3'')-Ia / catB8	DADATC010000076.1	Plasmid	IS/Tn	ISEc35	131..7074
Ab-s.SEDENA9	catB8 / ant(3'')-Ia / qacE / sul1 / armA	DADATC010000146.1	Plasmid	IS/Tn	ISEc35	1625..8568
Ab-s.SEDENA10	sul1 / qacE / ant(3'')-Ia / catB8	DADATJ010000046.1	Plasmid	IS/Tn	ISEc35	1231..7075
Ab-s.SEDENA10	catB8 / ant(3'')-Ia / qacE / sul1 / armA	DADATJ010000093.1	Plasmid	IS/Tn	ISEc35	1625..8568
Ab-s.SEDENA11	cmlB1	DAPFJY010000048.1	Plasmid	IS/Tn	ISAba43	174..2637
Ab-s.SEDENA11	sul2	DAPFJY010000071.1	Uncertain	IS/Tn	ISVsa3	112..2211
Ab-s.SEDENA11	cmlB1	DAPFJY010000104.1	Plasmid	IS/Tn	ISAba43	3980..6443
Ab-s.SEDENA12	cmlB1	DAPFJZ010000078.1	Plasmid	IS/Tn	ISAba43	174..2637
Ab-s.SEDENA12	aph(3')-VIa	DAPFJZ010000099.1	Plasmid	IScluster/Tn	ISAba825 / ISAba125	257..3163
Ab-s.SEDENA12	sul2	DAPFJZ010000115.1	Uncertain	IS/Tn	ISVsa3	112..2211
Ab-s.SEDENA12	cmlB1	DAPFJZ010000207.1	Plasmid	IS/Tn	ISAba43	7582..10045
Ab-s.SEDENA13	cmlB1	DAPWGV010000082.1	Plasmid	IS/Tn	ISAba43	174..2637
Ab-s.SEDENA13	sul2	DAPWGV010000126.1	Uncertain	IS/Tn	ISVsa3	112..2100
Ab-s.SEDENA13	cmlB1	DAPWGV010000190.1	Plasmid	IS/Tn	ISAba43	3725..6188
Ab-s.SEDENA14	cmlB1	DAPWGZ010000122.1	Plasmid	IS/Tn	ISAba43	3738..6201
Ab-s.SEDENA14	sul2	DAPWGZ010000164.1	Uncertain	IS/Tn	ISVsa3	112..2211
Ab-s.SEDENA14	cmlB1	DAPWGZ010000219.1	Plasmid	IS/Tn	ISAba43	3526..5989
MIQ.PAB6	aph(3'')-Ib / aph(6)-Id / cmlB1 / aac(6')-Ian	accn|470.29279.con.0004	Chromosome	ICE	-	866229..884485
MIQ.PAB6	blaADC-25	accn|470.29279.con.0002	Chromosome	IScluster/Tn	ISAba1 / ISAba1	944834..947156
MIQ.PAB6	aph(3'')-Ib / aph(6)-Id	accn|470.29279.con.0004	Chromosome	IScluster/Tn	ISAba27 / ISAba27 / ISAba1 / ISAba1	862434..869079
MIQ.PAB6	cmlB1 / aac(6')-Ian / sul2	accn|470.29279.con.0004	Chromosome	IScluster/Tn	ISAba43 / IS1006 / IS1006 / ISVsa3 / ISAba1 / ISAba1	874952..885631
MIQ.PAB6	blaOXA-72	accn|470.29279.con.0006	Plasmid	IScluster/Tn	ISAba27 / ISAba27	2162..4825
MIQ.PAB8	-	-	-	-	-	-
MIQ.PAB11	blaADC-25	accn|470.29281.con.0002	Chromosome	IScluster/Tn	ISAba1 / ISAba1	880214..882536
MIQ.PAB11	aph(3')-Ia / catB8 / ant(3'')-Ia / qacE / sul1 / armA	accn|470.29281.con.0002	Chromosome	IScluster/Tn	IS15DI / IS15DI / ISEc35 / IS15DI	1060475..1072585
MIQ.PAB11	ant(3'')-Ih-aac(6')-IId / qacE / aadA1 / catB8	accn|470.29281.con.0002	Chromosome	Integron	-	1062956..1066734
MIQ.PAB18	aph(3'')-Ib / aph(6)-Id / cmlB1	accn|470.29294.con.0011	Chromosome	ICE	-	948649..963078
MIQ.PAB18	blaADC-25	accn|470.29294.con.0011	Chromosome	IScluster/Tn	ISAba1 / ISAba1	31404..33726
MIQ.PAB18	blaOXA-239	accn|470.29294.con.0011	Chromosome	IScluster/Tn	ISAba1 / ISAba1	505229..507239
MIQ.PAB18	aph(3'')-Ib / aph(6)-Id	accn|470.29294.con.0011	Chromosome	IScluster/Tn	ISAba1 / ISAba1	948670..951501
MIQ.PAB18	cmlB1 / sul2	accn|470.29294.con.0011	Chromosome	IScluster/Tn	ISAba43 / IS1006 / ISVsa3 / ISAba1 / ISAba1	957376..964224
MIQ.PAB18	aph(3')-VIa	accn|470.29294.con.0011	Chromosome	IScluster/Tn	ISAba125 / ISAba825 / ISAba125 / ISAba825	1306301..1311315
MIQ.PAB22	aph(3')-Ia / catB8 / ant(3'')-Ia / qacE / sul1 / armA	accn|470.29290.con.0002	Chromosome	GI	-	22542..34057
MIQ.PAB22	aph(3')-Ia / catB8 / ant(3'')-Ia / qacE / sul1 / armA	accn|470.29290.con.0002	Chromosome	IScluster/Tn	IS15DI / IS15DI / ISEc35 / IS15DI	21947..34057
MIQ.PAB22	blaOXA-66	accn|470.29290.con.0002	Chromosome	IScluster/Tn	ISAba1 / ISAba1	864684..867874
MIQ.PAB22	blaADC-25	accn|470.29290.con.0003	Chromosome	IScluster/Tn	ISAba1 / ISAba1	273797..276119
MIQ.PAB22	aadA1 / ant(3'')-Ih-aac(6')-IId / qacE / catB8	accn|470.29290.con.0002	Chromosome	Integron	-	24428..28206
MIQ.PAB37	aph(3'')-Ib / aph(6)-Id / cmlB1 / aac(6')-Ian	accn|470.29283.con.0008	Chromosome	ICE	-	859272..877528
MIQ.PAB37	aph(3'')-Ib / aph(6)-Id	accn|470.29283.con.0008	Chromosome	IScluster/Tn	ISAba27 / ISAba27 / ISAba1 / ISAba1	855477..862122
MIQ.PAB37	cmlB1 / aac(6')-Ian / sul2	accn|470.29283.con.0008	Chromosome	IScluster/Tn	ISAba43 / IS1006 / IS1006 / ISVsa3 / ISAba1 / ISAba1	867995..878674
MIQ.PAB37	blaADC-25	accn|470.29283.con.0008	Chromosome	IScluster/Tn	ISAba1 / ISAba1	1755583..1757905
MIQ.PAB41	aph(3')-Ia / catB8 / ant(3'')-Ia / qacE / sul1 / armA	accn|470.29287.con.0001	Chromosome	GI	-	3254284..3265799
MIQ.PAB41	blaOXA-66	accn|470.29287.con.0001	Chromosome	IScluster/Tn	ISAba1 / ISAba1	175810..179000
MIQ.PAB41	blaADC-25	accn|470.29287.con.0001	Chromosome	IScluster/Tn	ISAba1 / ISAba1	3073428..3075750
MIQ.PAB41	aph(3')-Ia / catB8 / ant(3'')-Ia / qacE / sul1 / armA	accn|470.29287.con.0001	Chromosome	IScluster/Tn	IS15DI / IS15DI / ISEc35 / IS15DI	3253689..3265799
MIQ.PAB41	catB8 / aadA1 / ant(3'')-Ih-aac(6')-IId / qacE	accn|470.29287.con.0001	Chromosome	Integron	-	3256170..3259948
MIQ.PAB550	aph(3')-Ia / catB8 / ant(3'')-Ia / qacE / sul1 / armA	accn|470.29291.con.0002	Chromosome	GI	-	158932..170447
MIQ.PAB550	aph(3')-Ia / blaTEM-1D	accn|470.29291.con.0002	Chromosome	GI	-	1453037..1461988
MIQ.PAB550	sul2	accn|470.29291.con.0001	Chromosome	IScluster/Tn	ISAba1 / ISAba1	345908..347906
MIQ.PAB550	blaADC-25	accn|470.29291.con.0001	Chromosome	IScluster/Tn	ISAba1 / ISAba1	1759061..1761383
MIQ.PAB550	aph(3')-Ia / catB8 / ant(3'')-Ia / qacE / sul1 / armA	accn|470.29291.con.0002	Chromosome	IScluster/Tn	IS15DI / IS15DI / ISEc35 / IS15DI	158337..170447
MIQ.PAB550	aph(3')-Ia / blaTEM-1D	accn|470.29291.con.0002	Chromosome	IScluster/Tn	IS26 / IS15DI / ISEc63 / TnpR_Tn3 / IS26	1452203..1461767
MIQ.PAB550	catB8 / aadA1 / ant(3'')-Ih-aac(6')-IId / qacE	accn|470.29291.con.0002	Chromosome	Integron	-	160818..164596
MIQ.PAB552	sul2 / aac(6')-Ian / cmlB1 / aph(6)-Id	accn|470.29292.con.0001	Chromosome	ICE	-	950056..968311
MIQ.PAB552	blaADC-25	accn|470.29292.con.0001	Chromosome	IScluster/Tn	ISAba1 / ISAba1	37690..40012
MIQ.PAB552	sul2 / aac(6')-Ian / cmlB1	accn|470.29292.con.0001	Chromosome	IScluster/Tn	ISAba1 / ISAba1 / ISVsa3 / IS1006 / IS1006 / ISAba43	950074..960753
MIQ.PAB552	aph(6)-Id / aph(3'')-Ib	accn|470.29292.con.0001	Chromosome	IScluster/Tn	ISAba1 / ISAba1	966626..969457
MIQ.PAB555	sul2 / aac(6')-Ian / cmlB1 / aph(6)-Id	accn|470.29293.con.0010	Chromosome	ICE	-	242379..260634
MIQ.PAB555	blaOXA-239	accn|470.29293.con.0001	Chromosome	IScluster/Tn	ISAba1 / ISAba1	31429..33439
MIQ.PAB555	blaADC-25	accn|470.29293.con.0001	Chromosome	IScluster/Tn	ISAba1 / ISAba1	501392..503714
MIQ.PAB555	sul2 / aac(6')-Ian / cmlB1	accn|470.29293.con.0010	Chromosome	IScluster/Tn	ISAba1 / ISAba1 / ISVsa3 / IS1006 / IS1006 / ISAba43	242397..253076
MIQ.PAB555	aph(6)-Id / aph(3'')-Ib	accn|470.29293.con.0010	Chromosome	IScluster/Tn	ISAba1 / ISAba1	258949..261780
MIQ.PABPL15	-	-	-	-	-	-
MIQ.PABPL16	aph(3')-Ia / blaTEM-1D	4hgGns9o1PSWn7f	Chromosome	GI	-	814571..823697
MIQ.PABPL16	aph(3')-Ia / catB8 / ant(3'')-Ia / qacE / sul1 / armA	4hgGns9o1PSWn7f	Chromosome	GI	-	3530940..3542455
MIQ.PABPL16	aph(3')-Ia / blaTEM-1D	4hgGns9o1PSWn7f	Chromosome	IScluster/Tn	IS26 / IS15DI / ISEc63 / TnpR_Tn3 / IS26	813737..823476
MIQ.PABPL16	blaADC-25	4hgGns9o1PSWn7f	Chromosome	IScluster/Tn	ISAba1 / ISAba1	3297602..3299924
MIQ.PABPL16	aph(3')-Ia / catB8 / ant(3'')-Ia / qacE / sul1 / armA	4hgGns9o1PSWn7f	Chromosome	IScluster/Tn	IS15DI / IS15DI / ISEc35 / IS15DI	3530345..3542455
MIQ.PABPL16	ant(3'')-Ih-aac(6')-IId / catB8 / qacE / aadA1	4hgGns9o1PSWn7f	Chromosome	Integron	-	3532826..3536604
